# Identifying a gene signature of metastatic potential by linking pre-metastatic state to ultimate metastatic fate

**DOI:** 10.1101/2024.08.14.607813

**Authors:** Jesse S Handler, Zijie Li, Rachel K Dveirin, Weixiang Fang, Hani Goodarzi, Elana J Fertig, Reza Kalhor

## Abstract

Identifying the key molecular pathways that enable metastasis by analyzing the eventual metastatic tumor is challenging because the state of the founder subclone likely changes following metastatic colonization. To address this challenge, we labeled primary mouse pancreatic ductal adenocarcinoma (PDAC) subclones with DNA barcodes to characterize their pre-metastatic state using ATAC-seq and RNA-seq and determine their relative *in vivo* metastatic potential prospectively. We identified a gene signature separating metastasis-high and metastasis-low subclones orthogonal to the normal-to-PDAC and classical-to-basal axes. The metastasis-high subclones feature activation of IL-1 pathway genes and high NF-κB and Zeb/Snail family activity and the metastasis-low subclones feature activation of neuroendocrine, motility, and Wnt pathway genes and high CDX2 and HOXA13 activity. In a functional screen, we validated novel mediators of PDAC metastasis in the IL-1 pathway, including the NF-κB targets *Fos* and *Il23a*, and beyond the IL-1 pathway including *Myo1b* and *Tmem40*. We scored human PDAC tumors for our signature of metastatic potential from mouse and found that metastases have higher scores than primary tumors. Moreover, primary tumors with higher scores are associated with worse prognosis. We also found that our metastatic potential signature is enriched in other human carcinomas, suggesting that it is conserved across epithelial malignancies. This work establishes a strategy for linking cancer cell state to future behavior, reveals novel functional regulators of PDAC metastasis, and establishes a method for scoring human carcinomas based on metastatic potential.
