## Supplementary material for "Identifying a gene signature of metastatic potential by linking pre-metastatic state to ultimate metastatic fate": Supp. Table 1

### Sheet: Sheet1
Barcode sequencing primers
PCR1
F1	5'-ACACTCTTTCCCTACACGACGCTCTTCCGATCTATGGACTATCATATGCTTACCGT-3'
F2	5'-ACACTCTTTCCCTACACGACGCTCTTCCGATCTBATGGACTATCATATGCTTACCGT-3'
F3	5'-ACACTCTTTCCCTACACGACGCTCTTCCGATCTBSATGGACTATCATATGCTTACCGT-3'
F4	5'-ACACTCTTTCCCTACACGACGCTCTTCCGATCTBSCATGGACTATCATATGCTTACCGT-3'
R1	5'-TGACTGGAGTTCAGACGTGTGCTCTTCCGATCTGCCATACCAATGGGCCCGAA-3'
R2	5'-TGACTGGAGTTCAGACGTGTGCTCTTCCGATCTHGCCATACCAATGGGCCCGAA-3'
R3	5'-TGACTGGAGTTCAGACGTGTGCTCTTCCGATCTHWGCCATACCAATGGGCCCGAA-3'
R4	5'-TGACTGGAGTTCAGACGTGTGCTCTTCCGATCTHWWGCCATACCAATGGGCCCGAA-3'
PCR2
F	5'-AATGATACGGCGACCACCGAGATCTNNNNNNNNACACTCTTTCCCTACACGAC-3'
R	5'-CAAGCAGAAGACGGCATACGAGATNNNNNNNNGTGACTGGAGTTCAGACGTG-3'
shRNA sequncing primers
PCR1
F	5'-ACACTCTTTCCCTACACGACGCTCTTCCGATCTCTTCGACTTCTTAACCCAACAG-3'
R	5'-GTGACTGGAGTTCAGACGTGTGCTCTTCCGATCTAAGATAATTGCTCGAATTCTAGC-3'
PCR2
F	5'-AATGATACGGCGACCACCGAGATCTNNNNNNNNACACTCTTTCCCTACACGAC-3'
R	5'-CAAGCAGAAGACGGCATACGAGATNNNNNNNNGTGACTGGAGTTCAGACGTG-3'
