## Supplementary material for "Identifying a gene signature of metastatic potential by linking pre-metastatic state to ultimate metastatic fate": Supp. Table 2

### Sheet: 240105_shRNA_ultramer_order
Name	Sequence - to be digested with XhoI/EcoRI and cloned into SGEP plasmid
Il24_shRNA_1	TGCTGTTGACAGTGAGCGCGACCTGGATGCAGAAATTCTATAGTGAAGCCACAGATGTATAGAATTTCTGCATCCAGGTCATGCCTACTGCCTCGGA
Il24_shRNA_2	TGCTGTTGACAGTGAGCGACCTGCTGAAGTTCTACTTGAATAGTGAAGCCACAGATGTATTCAAGTAGAACTTCAGCAGGCTGCCTACTGCCTCGGA
Il24_shRNA_3	TGCTGTTGACAGTGAGCGCGCCTGCTGAAGTTCTACTTGATAGTGAAGCCACAGATGTATCAAGTAGAACTTCAGCAGGCTTGCCTACTGCCTCGGA
Nos2_shRNA_1	TGCTGTTGACAGTGAGCGACCCCTGGAAGTTTCTCTTCAATAGTGAAGCCACAGATGTATTGAAGAGAAACTTCCAGGGGCTGCCTACTGCCTCGGA
Nos2_shRNA_2	TGCTGTTGACAGTGAGCGACCCTGGAAGTTTCTCTTCAAATAGTGAAGCCACAGATGTATTTGAAGAGAAACTTCCAGGGGTGCCTACTGCCTCGGA
Nos2_shRNA_3	TGCTGTTGACAGTGAGCGCCCACAGTATGTGAGGATCAAATAGTGAAGCCACAGATGTATTTGATCCTCACATACTGTGGATGCCTACTGCCTCGGA
Il1a_shRNA_1	TGCTGTTGACAGTGAGCGACAGAGTGATTTGAGATACAAATAGTGAAGCCACAGATGTATTTGTATCTCAAATCACTCTGGTGCCTACTGCCTCGGA
Il1a_shRNA_2	TGCTGTTGACAGTGAGCGCCCAGAGTGATTTGAGATACAATAGTGAAGCCACAGATGTATTGTATCTCAAATCACTCTGGTTGCCTACTGCCTCGGA
Il1a_shRNA_3	TGCTGTTGACAGTGAGCGCCAGGCAGAAGTTTGTCATGAATAGTGAAGCCACAGATGTATTCATGACAAACTTCTGCCTGATGCCTACTGCCTCGGA
Il18r1_shRNA_1	TGCTGTTGACAGTGAGCGAAGAGATGTTGAAGTTAACAAATAGTGAAGCCACAGATGTATTTGTTAACTTCAACATCTCTGTGCCTACTGCCTCGGA
Il18r1_shRNA_2	TGCTGTTGACAGTGAGCGCCTATCTCAATGTTTTATATAATAGTGAAGCCACAGATGTATTATATAAAACATTGAGATAGTTGCCTACTGCCTCGGA
Il18r1_shRNA_3	TGCTGTTGACAGTGAGCGAACTCTGCATTCTCATTGTTAATAGTGAAGCCACAGATGTATTAACAATGAGAATGCAGAGTGTGCCTACTGCCTCGGA
Il23a_shRNA_1	TGCTGTTGACAGTGAGCGCGAAGAGGATGAAGAGACTAAATAGTGAAGCCACAGATGTATTTAGTCTCTTCATCCTCTTCTTGCCTACTGCCTCGGA
Il23a_shRNA_2	TGCTGTTGACAGTGAGCGCCCAGTGTGAAGATGGTTGTGATAGTGAAGCCACAGATGTATCACAACCATCTTCACACTGGATGCCTACTGCCTCGGA
Il23a_shRNA_3	TGCTGTTGACAGTGAGCGATACCATGATAAGACTAATCTATAGTGAAGCCACAGATGTATAGATTAGTCTTATCATGGTAGTGCCTACTGCCTCGGA
Fos_shRNA_1	TGCTGTTGACAGTGAGCGCCCGTCTCTAGTGCCAACTTTATAGTGAAGCCACAGATGTATAAAGTTGGCACTAGAGACGGATGCCTACTGCCTCGGA
Fos_shRNA_2	TGCTGTTGACAGTGAGCGCGACAGATCAACTTGAAGATGATAGTGAAGCCACAGATGTATCATCTTCAAGTTGATCTGTCTTGCCTACTGCCTCGGA
Fos_shRNA_3	TGCTGTTGACAGTGAGCGCTGGGTTCATTATTGGAATTAATAGTGAAGCCACAGATGTATTAATTCCAATAATGAACCCAATGCCTACTGCCTCGGA
Tmem40_shRNA_1	TGCTGTTGACAGTGAGCGAGACTCCTAAAATCCAAATAAATAGTGAAGCCACAGATGTATTTATTTGGATTTTAGGAGTCCTGCCTACTGCCTCGGA
Tmem40_shRNA_2	TGCTGTTGACAGTGAGCGAAGTTAAGAAGACTGAACATAATAGTGAAGCCACAGATGTATTATGTTCAGTCTTCTTAACTGTGCCTACTGCCTCGGA
Tmem40_shRNA_3	TGCTGTTGACAGTGAGCGCAAGAAGACTGAACATAAAGAATAGTGAAGCCACAGATGTATTCTTTATGTTCAGTCTTCTTATGCCTACTGCCTCGGA
Notch4_shRNA_1	TGCTGTTGACAGTGAGCGCGAAGATATAGATGAATGTGAATAGTGAAGCCACAGATGTATTCACATTCATCTATATCTTCATGCCTACTGCCTCGGA
Notch4_shRNA_2	TGCTGTTGACAGTGAGCGATAGCTGGCAACTATTTATTAATAGTGAAGCCACAGATGTATTAATAAATAGTTGCCAGCTACTGCCTACTGCCTCGGA
Notch4_shRNA_3	TGCTGTTGACAGTGAGCGATGAAGATATAGATGAATGTGATAGTGAAGCCACAGATGTATCACATTCATCTATATCTTCAGTGCCTACTGCCTCGGA
Myo1b_shRNA_1	TGCTGTTGACAGTGAGCGATGGAAGATTACAGAAATAGAATAGTGAAGCCACAGATGTATTCTATTTCTGTAATCTTCCACTGCCTACTGCCTCGGA
Myo1b_shRNA_2	TGCTGTTGACAGTGAGCGACAGCAGAAACTTATTTATGAATAGTGAAGCCACAGATGTATTCATAAATAAGTTTCTGCTGGTGCCTACTGCCTCGGA
Myo1b_shRNA_3	TGCTGTTGACAGTGAGCGATCGGATTTTCCTCTTAACAAATAGTGAAGCCACAGATGTATTTGTTAAGAGGAAAATCCGAGTGCCTACTGCCTCGGA
Hoxa10_shRNA_1	TGCTGTTGACAGTGAGCGACCAGCTTTAAATGAAAATTAATAGTGAAGCCACAGATGTATTAATTTTCATTTAAAGCTGGGTGCCTACTGCCTCGGA
Hoxa10_shRNA_2	TGCTGTTGACAGTGAGCGCCTGTATAAATGTCTATTATTATAGTGAAGCCACAGATGTATAATAATAGACATTTATACAGATGCCTACTGCCTCGGA
Hoxa10_shRNA_3	TGCTGTTGACAGTGAGCGCGATGTTTATGTTCTTATAGAATAGTGAAGCCACAGATGTATTCTATAAGAACATAAACATCATGCCTACTGCCTCGGA
Hoxa5_shRNA_1	TGCTGTTGACAGTGAGCGCGAAGTGGAAAAAAGATAATAATAGTGAAGCCACAGATGTATTATTATCTTTTTTCCACTTCATGCCTACTGCCTCGGA
Hoxa5_shRNA_2	TGCTGTTGACAGTGAGCGACCCGGACTACCAGTTGCATAATAGTGAAGCCACAGATGTATTATGCAACTGGTAGTCCGGGCTGCCTACTGCCTCGGA
Hoxa5_shRNA_3	TGCTGTTGACAGTGAGCGAAGCTCTTATTTTGTAAACTCATAGTGAAGCCACAGATGTATGAGTTTACAAAATAAGAGCTCTGCCTACTGCCTCGGA
Arhgap44_shRNA_1	TGCTGTTGACAGTGAGCGACACGATGAAGAAGCAGTTTAATAGTGAAGCCACAGATGTATTAAACTGCTTCTTCATCGTGGTGCCTACTGCCTCGGA
Arhgap44_shRNA_2	TGCTGTTGACAGTGAGCGCTGATATATTTGTATATATGAATAGTGAAGCCACAGATGTATTCATATATACAAATATATCATTGCCTACTGCCTCGGA
Arhgap44_shRNA_3	TGCTGTTGACAGTGAGCGCCCTATACATGATATATTTGTATAGTGAAGCCACAGATGTATACAAATATATCATGTATAGGTTGCCTACTGCCTCGGA
Kif11_shRNA_1	TGCTGTTGACAGTGAGCGCTGGCACTGAGTTTTCAGTTAATAGTGAAGCCACAGATGTATTAACTGAAAACTCAGTGCCATTGCCTACTGCCTCGGA
Kif11_shRNA_2	TGCTGTTGACAGTGAGCGATCAGTTTTTTCTGTTACGATATAGTGAAGCCACAGATGTATATCGTAACAGAAAAAACTGAGTGCCTACTGCCTCGGA
Kif11_shRNA_3	TGCTGTTGACAGTGAGCGCTCTCAGATTTCTGATATGATATAGTGAAGCCACAGATGTATATCATATCAGAAATCTGAGAATGCCTACTGCCTCGGA
Plk1_shRNA_1	TGCTGTTGACAGTGAGCGCCCGGATCAAGAAAAATGAATATAGTGAAGCCACAGATGTATATTCATTTTTCTTGATCCGGATGCCTACTGCCTCGGA
Plk1_shRNA_2	TGCTGTTGACAGTGAGCGCTGTATAAATGTTTCTATTAAATAGTGAAGCCACAGATGTATTTAATAGAAACATTTATACAATGCCTACTGCCTCGGA
Plk1_shRNA_3	TGCTGTTGACAGTGAGCGCCCTTAGCTTTATATATATTAATAGTGAAGCCACAGATGTATTAATATATATAAAGCTAAGGATGCCTACTGCCTCGGA
Luciferase_shRNA_1	TGCTGTTGACAGTGAGCGCTGGTTTGAACTTCTTAATTTATAGTGAAGCCACAGATGTATAAATTAAGAAGTTCAAACCATTGCCTACTGCCTCGGA
Luciferase_shRNA_2	TGCTGTTGACAGTGAGCGATGCAAGTGATGATTTACCAAATAGTGAAGCCACAGATGTATTTGGTAAATCATCACTTGCACTGCCTACTGCCTCGGA
Luciferase_shRNA_3	TGCTGTTGACAGTGAGCGAAAGAAGTTTCCTAATACTGAATAGTGAAGCCACAGATGTATTCAGTATTAGGAAACTTCTTGTGCCTACTGCCTCGGA
