## Supplementary material for "Identifying a gene signature of metastatic potential by linking pre-metastatic state to ultimate metastatic fate": Supp. Table 3

### Sheet: Sheet1
ATAC-seq quality metrics
Sample	Number of peaks detected	TSS enrichment
KPC-1_Lo1	169173	26.3841
KPC-1_Lo2	177678	26.1661
KPC-1_Lo3	181690	27.4896
KPC-1_Lo4	146955	30.5184
KPC-1_Lo5	161712	30.7698
KPC-1_Lo6	176036	32.8894
KPC-1_Lo7	153620	30.5235
KPC-1_Hi1	146189	29.1138
KPC-1_Hi2	177598	23.0458
KPC-1_Hi3	152480	30.0343
KPC-2_LoB	152547	22.7004
KPC-2_LoC	197590	24.0974
KPC-2_LoD	191072	17.913
KPC-2_LoE	165104	24.4511
KPC-2_HiA	175805	19.5978
KPC-2_HiB	154949	28.3544
SRR9257335_Normal_inflamed	219483	18.83
SRR9257336_Kras_inflamed	238205	16.8513
SRR9257337_PDAC	132054	20.0192
SRR9257338_PDAC	154373	17.2951
SRR9257339_Normal	121799	14.2861
SRR9257340_Normal	144219	16.6757
SRR9257341_Kras	217133	13.4691
SRR9257342_Normal_inflamed	204108	17.938
SRR9257343_Kras_inflamed	163090	21.0142
SRR9257344_Kras_inflamed	192952	19.0127
SRR9257345_Kras_inflamed	162468	28.3002
SRR9257346_PDAC	181596	12.5375
SRR9257347_PDAC	114192	16.8338
SRR9257350_Normal_inflamed	185472	23.1929
SRR9257351_Kras	220111	19.5833
SRR9257352_Kras_inflamed	193568	27.8102
SRR9257353_Normal	160960	14.0371
SRR9257354_Kras	225361	16.4212
SRR9257355_Normal_inflamed	185954	21.7651
SRR9257356_Normal_inflamed	226097	17.0162
