## Supplementary material for "Identifying a gene signature of metastatic potential by linking pre-metastatic state to ultimate metastatic fate": Supp. Table 5

### Sheet: Met-high peaks
# Term Name	Binom Rank	Binom Raw P-Value	Binom FDR Q-Val	Binom Fold Enrichment	Binom Observed Region Hits	Binom Region Set Coverage	Hyper Rank	Hyper FDR Q-Val	Hyper Fold Enrichment	Hyper Observed Gene Hits	Hyper Total Genes	Hyper Gene Set Coverage
response to external biotic stimulus	35	1.00418e-29	3.75563e-27	2.07468	281	0.103119	476	0.00068305	1.36465	155	806	0.0514096
response to other organism	37	2.84191e-29	1.00542e-26	2.07049	278	0.102018	538	0.00153813	1.34491	152	802	0.0504146
response to biotic stimulus	41	1.08149e-27	3.45285e-25	2.00572	283	0.103853	584	0.00298203	1.31846	157	845	0.052073
response to bacterium	61	1.4011e-24	3.00663e-22	2.14205	216	0.0792661	397	0.000140513	1.49393	116	551	0.0384743
inflammatory response	83	1.42152e-20	2.24189e-18	2.17898	173	0.0634862	281	5.62267e-06	1.65906	101	432	0.0334992
response to molecule of bacterial origin	92	1.2937e-19	1.84072e-17	2.22051	158	0.0579817	141	5.35793e-10	2.04015	92	320	0.0305141
regulation of apoptotic signaling pathway	104	2.497e-18	3.14286e-16	2.02	182	0.066789	296	7.81885e-06	1.6802	94	397	0.0311774
response to lipopolysaccharide	107	4.04762e-18	4.95172e-16	2.18032	151	0.0554128	140	4.01446e-10	2.0775	89	304	0.0295191
regulation of reactive oxygen species metabolic process	115	1.70895e-17	1.94523e-15	2.63211	101	0.0370642	477	0.000691724	1.872	43	163	0.014262
positive regulation of reactive oxygen species biosynthetic process	136	2.6214e-16	2.5231e-14	4.20402	49	0.0179816	1131	0.048469	2.11376	14	47	0.00464345
regulation of reactive oxygen species biosynthetic process	150	1.30286e-15	1.13696e-13	3.50879	58	0.0212844	981	0.0284917	1.94416	20	73	0.0066335
post-embryonic hemopoiesis	157	2.31181e-15	1.92749e-13	8.92533	24	0.00880734	661	0.00581241	5.91349	5	6	0.00165837
activation of protein kinase activity	166	3.82641e-15	3.01733e-13	2.02728	147	0.0539449	203	1.18338e-07	2.01947	72	253	0.0238806
regulation of cysteine-type endopeptidase activity	172	5.38815e-15	4.10064e-13	2.19703	121	0.0444037	455	0.000460539	1.73598	57	233	0.0189055
regulation of cysteine-type endopeptidase activity involved in apoptotic process	173	5.47755e-15	4.14457e-13	2.25898	114	0.0418349	419	0.000212798	1.82572	53	206	0.0175788
common bile duct development	176	7.94866e-15	5.91182e-13	6.5446	29	0.0106422	986	0.0283813	4.43512	5	8	0.00165837
positive regulation of reactive oxygen species metabolic process	180	1.05953e-14	7.70511e-13	2.98659	68	0.0249541	709	0.00785751	1.99331	25	89	0.00829187
regulation of protein targeting	183	1.09339e-14	7.82102e-13	2.03427	141	0.0517431	598	0.00335359	1.56863	63	285	0.0208955
placenta development	194	1.71619e-14	1.15799e-12	2.28784	107	0.0392661	309	1.35943e-05	2.03318	51	178	0.0169154
regulation of Notch signaling pathway	204	5.02791e-14	3.22624e-12	2.91406	67	0.0245872	558	0.00225433	2.2118	24	77	0.0079602
apoptotic signaling pathway	208	6.80337e-14	4.28154e-12	2.1079	122	0.0447706	257	1.78934e-06	1.87542	74	280	0.0245439
negative regulation of MAP kinase activity	210	8.77954e-14	5.47258e-12	3.38146	53	0.0194495	320	2.05054e-05	2.75374	26	67	0.00862355
negative regulation of catabolic process	222	1.69592e-13	9.9998e-12	2.34563	94	0.0344954	477	0.000691724	1.872	43	163	0.014262
negative regulation of apoptotic signaling pathway	227	2.40924e-13	1.38929e-11	2.15473	111	0.0407339	465	0.000586659	1.74974	54	219	0.0179105
response to osmotic stress	259	1.50236e-12	7.59303e-11	3.0939	54	0.0198165	470	0.000607694	2.39871	24	71	0.0079602
positive regulation of protein complex assembly	269	3.22326e-12	1.56849e-10	2.21104	95	0.0348624	469	0.000606793	1.80162	49	193	0.0162521
cell junction organization	273	5.18307e-12	2.48521e-10	2.27153	88	0.0322936	206	1.64442e-07	2.36539	49	147	0.0162521
post-embryonic animal organ development	274	5.3468e-12	2.55436e-10	4.07047	36	0.013211	541	0.0016191	3.54809	11	22	0.00364842
negative regulation of protein catabolic process	276	5.67039e-12	2.68933e-10	2.53148	71	0.026055	885	0.0191337	1.79003	28	111	0.0092869
cell-cell junction organization	282	6.42849e-12	2.984e-10	2.35564	81	0.0297248	214	3.15406e-07	2.41915	45	132	0.0149254
response to hydrogen peroxide	287	8.99278e-12	4.10159e-10	2.65517	64	0.0234862	409	0.000170924	2.20919	33	106	0.0109453
mitochondrial membrane organization	294	1.11767e-11	4.97627e-10	3.04187	51	0.0187156	767	0.0104484	1.9495	25	91	0.00829187
negative regulation of hemopoiesis	296	1.48755e-11	6.57838e-10	2.20139	90	0.0330275	745	0.00930075	1.73784	36	147	0.0119403
cellular response to molecule of bacterial origin	299	1.74384e-11	7.6344e-10	2.27956	83	0.0304587	404	0.00014985	1.943	46	168	0.015257
regulation of podosome assembly	306	2.30104e-11	9.84332e-10	7.16022	20	0.00733945	782	0.0115072	3.54809	8	16	0.0026534
positive regulation of hemopoiesis	312	3.21059e-11	1.34701e-09	2.01356	107	0.0392661	253	1.53923e-06	2.09151	56	190	0.0185738
cellular response to biotic stimulus	319	4.54034e-11	1.8631e-09	2.19771	86	0.0315596	440	0.000303292	1.84954	49	188	0.0162521
negative regulation of cell-cell adhesion	327	8.78466e-11	3.51655e-09	2.12447	90	0.0330275	423	0.000239935	1.956	43	156	0.014262
negative regulation of blood pressure	329	9.81974e-11	3.907e-09	3.25306	42	0.0154128	704	0.00751033	2.36539	17	51	0.00563847
cell-substrate adhesion	340	1.71653e-10	6.60863e-09	2.22113	79	0.0289908	492	0.000812051	1.88924	41	154	0.0135987
regulation of water loss via skin	341	1.72909e-10	6.63748e-09	5.1787	24	0.00880734	520	0.00130969	3.40617	12	25	0.0039801
positive regulation of myeloid cell differentiation	344	1.88465e-10	7.17152e-09	2.4603	64	0.0234862	240	1.0803e-06	2.6422	35	94	0.0116086
regulation of symbiosis, encompassing mutualism through parasitism	345	2.08285e-10	7.90277e-09	2.22465	78	0.0286238	870	0.0180605	1.58925	43	192	0.014262
response to reactive oxygen species	347	2.13839e-10	8.06671e-09	2.12748	86	0.0315596	411	0.000173199	1.90289	48	179	0.0159204
intrinsic apoptotic signaling pathway in response to DNA damage	358	3.02529e-10	1.10617e-08	2.9886	45	0.0165138	853	0.0159685	1.97615	22	79	0.00729685
regulation of heterotypic cell-cell adhesion	364	3.61267e-10	1.29917e-08	4.98702	24	0.00880734	880	0.0189889	3.04122	9	21	0.00298507
positive regulation of myeloid leukocyte differentiation	378	7.27648e-10	2.51982e-08	2.82505	47	0.0172477	266	2.62757e-06	3.0246	26	61	0.00862355
positive regulation of apoptotic signaling pathway	384	1.04035e-09	3.54642e-08	2.09796	82	0.0300917	464	0.000572463	1.84421	46	177	0.015257
positive regulation of leukocyte differentiation	392	1.25033e-09	4.17522e-08	2.02868	88	0.0322936	348	3.89811e-05	2.06018	45	155	0.0149254
negative regulation of MAPK cascade	397	1.55685e-09	5.13329e-08	2.07892	82	0.0300917	835	0.0151528	1.67235	37	157	0.012272
leukocyte homeostasis	398	1.57257e-09	5.1721e-08	2.62626	51	0.0187156	876	0.0185669	1.92014	23	85	0.00762852
cellular response to lipopolysaccharide	400	1.62824e-09	5.32841e-08	2.14614	76	0.0278899	412	0.000173809	1.96372	44	159	0.0145937
extrinsic apoptotic signaling pathway	401	1.7706e-09	5.77984e-08	2.58806	52	0.0190826	329	2.53879e-05	2.4417	32	93	0.0106136
negative regulation of cysteine-type endopeptidase activity involved in apoptotic process	407	2.08417e-09	6.70313e-08	2.69622	48	0.0176147	1046	0.0350632	1.81347	23	90	0.00762852
regulation of myeloid leukocyte differentiation	412	2.35597e-09	7.48535e-08	2.12725	76	0.0278899	178	1.52187e-08	2.63908	45	121	0.0149254
negative regulation of protein serine/threonine kinase activity	420	3.09519e-09	9.64668e-08	2.28586	64	0.0234862	555	0.00207504	1.97459	32	115	0.0106136
negative regulation of Notch signaling pathway	423	3.39783e-09	1.05148e-07	4.12417	26	0.00954128	543	0.00165528	3.0105	14	33	0.00464345
interspecies interaction between organisms	424	3.46182e-09	1.06876e-07	2.02126	84	0.0308257	894	0.020169	1.52279	50	233	0.0165838
regulation of mRNA catabolic process	427	3.76132e-09	1.15306e-07	3.74004	29	0.0106422	622	0.00443915	2.88282	13	32	0.00431177
response to organophosphorus	431	4.05909e-09	1.2328e-07	2.2208	67	0.0245872	416	0.000205002	2.11126	36	121	0.0119403
adherens junction organization	440	6.15283e-09	1.83047e-07	3.17565	35	0.012844	499	0.00092313	2.80547	17	43	0.00563847
response to cAMP	445	6.6404e-09	1.95332e-07	2.39001	56	0.0205505	358	4.91008e-05	2.44696	30	87	0.00995025
cellular response to amino acid stimulus	460	1.04656e-08	2.97815e-07	2.58743	47	0.0172477	330	2.83492e-05	2.77195	25	64	0.00829187
negative regulation of actin filament depolymerization	461	1.07401e-08	3.04962e-07	3.892	26	0.00954128	804	0.0132069	2.56251	13	36	0.00431177
platelet activation	465	1.28577e-08	3.6195e-07	3.02308	36	0.013211	865	0.0179985	2.07427	19	65	0.00630182
lymphocyte homeostasis	466	1.33602e-08	3.75289e-07	2.91365	38	0.0139449	973	0.0282732	2.02748	18	63	0.00597015
regulation of T cell apoptotic process	476	2.16706e-08	5.9594e-07	3.27942	31	0.0113761	693	0.0071267	2.53435	15	42	0.00497512
intrinsic apoptotic signaling pathway	478	2.23428e-08	6.11856e-07	2.06978	71	0.026055	480	0.000697668	1.88633	42	158	0.0139303
B-1 B cell homeostasis	479	2.55909e-08	6.99342e-07	6.47191	15	0.00550459	931	0.0245602	5.67695	4	5	0.0013267
positive regulation of nuclear-transcribed mRNA catabolic process, deadenylation-dependent decay	480	2.63106e-08	7.17511e-07	4.70176	20	0.00733945	859	0.0173518	3.33938	8	17	0.0026534
regulation of lymphocyte apoptotic process	481	2.67709e-08	7.28548e-07	2.50589	47	0.0172477	905	0.0210139	2.04284	19	66	0.00630182
cellular response to hydrogen peroxide	485	3.04265e-08	8.21201e-07	2.73389	40	0.0146789	519	0.00129932	2.44295	21	61	0.00696517
cardiolipin metabolic process	493	3.78397e-08	1.00471e-06	13.5474	9	0.00330275	986	0.0283813	4.43512	5	8	0.00165837
regulation of lamellipodium morphogenesis	502	4.61354e-08	1.20301e-06	5.73203	16	0.00587156	954	0.0261048	3.87065	6	11	0.00199005
positive regulation of podosome assembly	504	4.86209e-08	1.26279e-06	6.15549	15	0.00550459	723	0.008184	4.13944	7	12	0.00232173
response to purine-containing compound	511	5.99903e-08	1.53674e-06	2.00483	72	0.026422	356	4.78659e-05	2.12368	41	137	0.0135987
positive regulation of extracellular matrix organization	514	6.72261e-08	1.71204e-06	3.91148	23	0.00844037	859	0.0173518	3.33938	8	17	0.0026534
ornithine metabolic process	517	7.85678e-08	1.98927e-06	7.07297	13	0.00477064	1133	0.0491312	3.94232	5	9	0.00165837
negative regulation of oligodendrocyte differentiation	518	8.43227e-08	2.13086e-06	3.86097	23	0.00844037	723	0.008184	4.13944	7	12	0.00232173
cellular response to reactive oxygen species	524	9.47595e-08	2.36718e-06	2.15164	59	0.0216514	581	0.00282956	1.94084	32	117	0.0106136
decidualization	526	1.00686e-07	2.50566e-06	3.96824	22	0.00807339	760	0.0103142	3.0853	10	23	0.00331675
regulation of mitochondrial membrane permeability	535	1.2376e-07	3.02806e-06	3.33336	27	0.00990826	958	0.026716	2.14224	16	53	0.0053068
apoptotic mitochondrial changes	540	1.43475e-07	3.47795e-06	2.78178	35	0.012844	1058	0.0378038	1.92611	19	70	0.00630182
negative regulation of inflammatory response	543	1.49103e-07	3.59439e-06	2.10651	60	0.0220183	644	0.00508324	1.89639	31	116	0.0102819
viral process	545	1.65426e-07	3.97326e-06	2.09981	60	0.0220183	823	0.0142979	1.69181	36	151	0.0119403
hyaluronan catabolic process	548	1.74097e-07	4.15863e-06	8.24457	11	0.0040367	986	0.0283813	4.43512	5	8	0.00165837
regulation of actin filament depolymerization	556	2.0359e-07	4.79316e-06	3.02014	30	0.0110092	944	0.0253481	2.21756	15	48	0.00497512
B cell homeostasis	562	2.29236e-07	5.33932e-06	3.07176	29	0.0106422	814	0.0139713	2.66107	12	32	0.0039801
mature B cell differentiation	590	3.61423e-07	8.0187e-06	3.67406	22	0.00807339	760	0.0103142	3.0853	10	23	0.00331675
regulation of RNA stability	592	3.68913e-07	8.15722e-06	2.41485	42	0.0154128	939	0.0246416	1.90386	22	82	0.00729685
regulation of TOR signaling	594	3.77659e-07	8.3225e-06	2.23679	49	0.0179816	811	0.0138035	1.88266	26	98	0.00862355
regulation of leukocyte apoptotic process	604	4.62429e-07	1.00219e-05	2.06232	58	0.0212844	1001	0.03044	1.81179	24	94	0.0079602
negative regulation of viral life cycle	607	4.8095e-07	1.03717e-05	2.78124	32	0.0117431	1092	0.0427381	1.86742	20	76	0.0066335
negative regulation of blood circulation	611	5.46169e-07	1.17011e-05	2.71394	33	0.0121101	814	0.0139713	2.66107	12	32	0.0039801
extrinsic apoptotic signaling pathway via death domain receptors	613	5.68062e-07	1.21304e-05	3.34456	24	0.00880734	505	0.00102191	3.29466	13	28	0.00431177
regulation of viral life cycle	649	1.12863e-06	2.27639e-05	2.04663	55	0.0201835	977	0.028363	1.64129	34	147	0.011277
cellular response to mechanical stimulus	651	1.17083e-06	2.35425e-05	2.2551	44	0.0161468	561	0.00233601	2.29582	22	68	0.00729685
negative regulation of ossification	652	1.17726e-06	2.36355e-05	2.02872	56	0.0205505	318	1.85395e-05	2.60493	29	79	0.00961857
cholesterol metabolic process	657	1.32688e-06	2.64367e-05	2.2685	43	0.0157798	765	0.0103474	1.897	27	101	0.00895522
negative regulation of protein complex disassembly	659	1.36394e-06	2.70925e-05	2.4781	36	0.013211	896	0.0205463	2.09396	18	61	0.00597015
regulation of lamellipodium organization	661	1.37841e-06	2.7297e-05	2.86577	28	0.0102752	883	0.0190244	2.36539	14	42	0.00464345
response to laminar fluid shear stress	673	1.60198e-06	3.11589e-05	3.92988	18	0.00660551	628	0.00447106	4.51576	7	11	0.00232173
regulation of membrane permeability	688	1.99656e-06	3.79868e-05	2.80952	28	0.0102752	1056	0.0376848	2.01059	17	60	0.00563847
monocyte aggregation	691	2.07369e-06	3.9283e-05	8.33312	9	0.00330275	1036	0.0353292	7.09619	3	3	0.000995025
positive regulation of heat generation	701	2.48908e-06	4.64795e-05	4.78887	14	0.00513761	841	0.0152812	4.25771	6	10	0.00199005
establishment of skin barrier	706	2.57573e-06	4.77569e-05	3.98421	17	0.00623853	641	0.00493346	3.37914	10	21	0.00331675
positive regulation of neutrophil migration	707	2.58759e-06	4.79089e-05	3.79445	18	0.00660551	591	0.00318253	2.97582	13	31	0.00431177
negative regulation of protein depolymerization	711	2.66891e-06	4.91365e-05	2.43894	35	0.012844	967	0.0276806	2.07992	17	58	0.00563847
cellular response to interleukin-1	713	2.80141e-06	5.14312e-05	2.2499	41	0.0150459	969	0.0276635	1.85468	23	88	0.00762852
sterol metabolic process	719	2.86444e-06	5.21495e-05	2.13355	46	0.0168807	858	0.0170048	1.8063	28	110	0.0092869
protein autoprocessing	721	2.9874e-06	5.42373e-05	5.08257	13	0.00477064	628	0.00447106	4.51576	7	11	0.00232173
regulation of interferon-gamma production	722	3.08958e-06	5.60146e-05	2.03673	51	0.0187156	715	0.00786467	1.93532	27	99	0.00895522
maintenance of permeability of blood-brain barrier	725	3.14755e-06	5.68296e-05	9.41708	8	0.00293578	1036	0.0353292	7.09619	3	3	0.000995025
secondary alcohol metabolic process	734	3.7901e-06	6.75918e-05	2.17352	43	0.0157798	890	0.0196937	1.80752	27	106	0.00895522
positive regulation of transcription from RNA polymerase II promoter in response to stress	737	3.92164e-06	6.9653e-05	3.85731	17	0.00623853	1031	0.034583	2.77677	9	23	0.00298507
multicellular organismal water homeostasis	740	4.05458e-06	7.17223e-05	2.76303	27	0.00990826	734	0.00899944	2.47541	15	43	0.00497512
negative regulation of bone mineralization	764	5.16157e-06	8.84357e-05	3.45652	19	0.00697248	940	0.0250363	3.15386	8	18	0.0026534
positive regulation of protein kinase B signaling	768	5.48568e-06	9.34994e-05	2.02569	49	0.0179816	1001	0.03044	1.81179	24	94	0.0079602
melanosome localization	772	5.71345e-06	9.6877e-05	4.44707	14	0.00513761	741	0.00924447	3.36135	9	19	0.00298507
negative regulation of myeloid cell differentiation	788	6.50931e-06	0.000108131	2.01232	49	0.0179816	852	0.0157485	1.88728	25	94	0.00829187
regulation of substrate adhesion-dependent cell spreading	789	6.54663e-06	0.000108613	2.30527	36	0.013211	685	0.00657387	2.46824	16	46	0.0053068
establishment of epithelial cell polarity	805	7.68199e-06	0.000124916	2.55861	29	0.0106422	1070	0.0387365	2.43931	11	32	0.00364842
regulation of protein depolymerization	806	7.70318e-06	0.000125105	2.1781	40	0.0146789	981	0.0284917	1.94416	20	73	0.0066335
actin filament bundle assembly	808	7.96804e-06	0.000129086	2.46292	31	0.0113761	670	0.00604698	2.4127	17	50	0.00563847
somatic stem cell population maintenance	809	8.12189e-06	0.000131416	2.08468	44	0.0161468	639	0.00481035	2.46194	17	49	0.00563847
marginal zone B cell differentiation	810	8.12396e-06	0.000131287	4.30794	14	0.00513761	841	0.0152812	4.25771	6	10	0.00199005
regulation of cell junction assembly	812	8.29217e-06	0.000133676	2.02688	47	0.0172477	675	0.00612887	2.13858	22	73	0.00729685
negative regulation of biomineral tissue development	815	8.50119e-06	0.000136541	3.33377	19	0.00697248	1118	0.04667	2.83847	8	20	0.0026534
actin filament bundle organization	825	9.36017e-06	0.000148515	2.4023	32	0.0117431	624	0.00443215	2.41003	18	53	0.00597015
establishment of melanosome localization	832	9.65689e-06	0.000151933	4.5469	13	0.00477064	782	0.0115072	3.54809	8	16	0.0026534
positive regulation of protein autophosphorylation	834	9.73688e-06	0.000152825	2.68685	26	0.00954128	888	0.0192915	2.83847	10	25	0.00331675
pigment granule localization	854	1.2428e-05	0.000190494	4.14419	14	0.00513761	807	0.0135118	3.19328	9	20	0.00298507
reactive oxygen species metabolic process	856	1.24648e-05	0.000190612	2.02868	45	0.0165138	714	0.00786905	1.96277	26	94	0.00862355
substrate adhesion-dependent cell spreading	861	1.37718e-05	0.000209376	2.63202	26	0.00954128	839	0.0153102	2.42309	14	41	0.00464345
cellular response to osmotic stress	866	1.42676e-05	0.000215661	2.99612	21	0.00770642	824	0.0143436	2.78779	11	28	0.00364842
positive regulation of focal adhesion assembly	868	1.45167e-05	0.000218921	3.09251	20	0.00733945	760	0.0103142	3.0853	10	23	0.00331675
positive regulation of neutrophil chemotaxis	869	1.4522e-05	0.000218749	3.64966	16	0.00587156	824	0.0143436	2.78779	11	28	0.00364842
positive regulation of DNA binding	871	1.48606e-05	0.000223336	2.13822	39	0.0143119	958	0.026716	2.14224	16	53	0.0053068
ERBB signaling pathway	880	1.68461e-05	0.000250586	2.20311	36	0.013211	704	0.00751033	2.36539	17	51	0.00563847
positive regulation of granulocyte chemotaxis	891	1.8041e-05	0.000265046	3.58388	16	0.00587156	934	0.0245828	2.60194	11	30	0.00364842
positive regulation of macrophage differentiation	900	1.88894e-05	0.000274736	3.76089	15	0.00550459	566	0.00236177	4.36688	8	13	0.0026534
viral life cycle	903	1.91865e-05	0.00027813	2.06871	41	0.0150459	832	0.0150641	1.82287	28	109	0.0092869
regulation of adherens junction organization	905	1.96496e-05	0.000284214	2.21492	35	0.012844	1149	0.0493234	2.04698	15	52	0.00497512
embryonic brain development	909	2.05826e-05	0.000296398	3.95575	14	0.00513761	916	0.0216032	3.54809	7	14	0.00232173
positive regulation of adherens junction organization	910	2.08629e-05	0.000300106	3.01291	20	0.00733945	888	0.0192915	2.83847	10	25	0.00331675
establishment of pigment granule localization	914	2.14259e-05	0.000306854	4.20824	13	0.00477064	859	0.0173518	3.33938	8	17	0.0026534
regulation of macrophage differentiation	915	2.15106e-05	0.00030773	3.53113	16	0.00587156	741	0.00924447	3.36135	9	19	0.00298507
cellular response to phorbol 13-acetate 12-myristate	930	2.38184e-05	0.000335251	4.48669	12	0.00440367	827	0.0143604	5.0687	5	7	0.00165837
regulation of fatty acid transport	955	2.92408e-05	0.000400798	2.93987	20	0.00733945	1031	0.034583	2.77677	9	23	0.00298507
regulation of nitric-oxide synthase activity	959	2.9548e-05	0.000403319	2.93762	20	0.00733945	1025	0.0330233	2.62822	10	27	0.00331675
protein localization to vacuole	974	3.2583e-05	0.000437897	2.67641	23	0.00844037	1096	0.0432515	2.30147	12	37	0.0039801
regulation of transforming growth factor beta production	984	3.41038e-05	0.000453678	2.81862	21	0.00770642	711	0.00783813	3.00223	11	26	0.00364842
actin crosslink formation	985	3.41531e-05	0.000453872	3.24666	17	0.00623853	723	0.008184	4.13944	7	12	0.00232173
response to fluid shear stress	1015	4.19743e-05	0.000541323	2.28764	30	0.0110092	866	0.0180159	2.58043	12	33	0.0039801
sphingomyelin metabolic process	1034	4.89462e-05	0.000619638	5.56252	9	0.00330275	1076	0.0407908	3.54809	6	12	0.00199005
positive regulation of cell junction assembly	1055	5.9446e-05	0.000737582	2.63563	22	0.00807339	718	0.00796539	2.83847	12	30	0.0039801
regulation of protein autophosphorylation	1060	6.16913e-05	0.000761829	2.11543	34	0.0124771	588	0.00310792	2.64044	16	43	0.0053068
response to phorbol 13-acetate 12-myristate	1069	6.48785e-05	0.000794443	4.03537	12	0.00440367	1133	0.0491312	3.94232	5	9	0.00165837
positive regulation of substrate adhesion-dependent cell spreading	1072	6.6199e-05	0.000808345	2.43894	25	0.00917431	866	0.0180159	2.58043	12	33	0.0039801
negative regulation of protein localization to membrane	1078	7.36677e-05	0.000894537	2.59603	22	0.00807339	667	0.00589618	2.93635	12	29	0.0039801
water homeostasis	1086	7.60875e-05	0.000917114	2.32472	27	0.00990826	727	0.0081744	2.41572	16	47	0.0053068
brown fat cell differentiation	1143	0.000110155	0.00126153	2.40844	24	0.00880734	596	0.00324089	2.83847	14	35	0.00464345
preganglionic parasympathetic fiber development	1153	0.000118706	0.00134767	2.50892	22	0.00807339	673	0.00612058	3.54809	9	18	0.00298507
cellular response to dexamethasone stimulus	1159	0.00012306	0.00138986	2.44369	23	0.00844037	596	0.00324089	2.83847	14	35	0.00464345
regulation of oligodendrocyte differentiation	1163	0.000127586	0.00143603	2.14488	30	0.0110092	1070	0.0387365	2.43931	11	32	0.00364842
platelet-derived growth factor receptor signaling pathway	1168	0.000138552	0.00155278	2.16667	29	0.0106422	951	0.0260643	2.36539	13	39	0.00431177
organelle disassembly	1172	0.000140429	0.00156844	2.19951	28	0.0102752	1024	0.0326996	1.95402	19	69	0.00630182
positive regulation of monocyte differentiation	1184	0.000154102	0.00170372	3.95145	11	0.0040367	1133	0.0491312	3.94232	5	9	0.00165837
spongiotrophoblast layer development	1186	0.000155347	0.00171458	2.97163	16	0.00587156	1015	0.0321307	3.31155	7	15	0.00232173
negative regulation of actin filament polymerization	1191	0.000161339	0.00177324	2.34623	24	0.00880734	1131	0.048469	2.11376	14	47	0.00464345
adherens junction assembly	1193	0.000165986	0.00182126	2.44848	22	0.00807339	814	0.0139713	2.66107	12	32	0.0039801
cellular response to arsenic-containing substance	1199	0.000172239	0.00188041	3.90003	11	0.0040367	813	0.0138508	3.82102	7	13	0.00232173
regulation of thymocyte apoptotic process	1205	0.000180966	0.00196585	3.6081	12	0.00440367	782	0.0115072	3.54809	8	16	0.0026534
negative regulation of epidermal growth factor receptor signaling pathway	1213	0.000191453	0.00206606	2.91582	16	0.00587156	1031	0.034583	2.77677	9	23	0.00298507
positive regulation of organelle assembly	1217	0.000194887	0.0020962	2.06248	31	0.0113761	1154	0.0499864	1.94573	17	62	0.00563847
regulation of neutrophil migration	1238	0.000219397	0.00231979	2.67895	18	0.00660551	951	0.0260643	2.36539	13	39	0.00431177
negative regulation of ERBB signaling pathway	1279	0.00027499	0.0028144	2.82052	16	0.00587156	1107	0.0451648	2.66107	9	24	0.00298507
regulation of pri-miRNA transcription from RNA polymerase II promoter	1285	0.000283388	0.00288681	2.17357	26	0.00954128	490	0.000783649	3.20473	14	31	0.00464345
sphinganine metabolic process	1291	0.000295928	0.00300054	8.87462	5	0.00183486	1036	0.0353292	7.09619	3	3	0.000995025
epithelial cell morphogenesis	1310	0.000328796	0.00328545	2.11651	27	0.00990826	1010	0.0317321	2.30626	13	40	0.00431177
response to dexamethasone	1333	0.000368831	0.00362191	2.10039	27	0.00990826	446	0.000349188	2.90299	18	44	0.00597015
negative regulation of mRNA catabolic process	1336	0.00037563	0.00368039	3.84166	10	0.00366972	605	0.00365504	5.32214	6	8	0.00199005
positive regulation of G2/M transition of mitotic cell cycle	1399	0.000533996	0.00499644	2.65018	16	0.00587156	1034	0.034495	2.98787	8	19	0.0026534
positive regulation of branching involved in ureteric bud morphogenesis	1443	0.000694528	0.00630033	2.24486	21	0.00770642	950	0.0260741	2.90299	9	22	0.00298507
semaphorin-plexin signaling pathway	1449	0.000731383	0.00660718	2.03569	26	0.00954128	583	0.00296954	3.15386	12	27	0.0039801
regulation of monocyte differentiation	1452	0.000739492	0.00666664	2.41008	18	0.00660551	859	0.0173518	3.33938	8	17	0.0026534
response to vitamin D	1459	0.000753503	0.00676035	2.10054	24	0.00880734	667	0.00589618	2.93635	12	29	0.0039801
T-helper 1 type immune response	1474	0.000785822	0.00697857	3.0507	12	0.00440367	1034	0.034495	2.98787	8	19	0.0026534
negative regulation of RNA catabolic process	1491	0.000871075	0.00764747	3.43748	10	0.00366972	841	0.0152812	4.25771	6	10	0.00199005
radial glial cell differentiation	1526	0.00100414	0.0086135	2.41385	17	0.00623853	916	0.0216032	3.54809	7	14	0.00232173
positive regulation of osteoclast differentiation	1537	0.00105	0.00894245	2.40365	17	0.00623853	773	0.0106262	2.89104	11	27	0.00364842
regulation of fibroblast apoptotic process	1543	0.00107433	0.00911403	2.47641	16	0.00587156	782	0.0115072	3.54809	8	16	0.0026534
diol biosynthetic process	1557	0.00112962	0.00949691	5.28682	6	0.00220184	1133	0.0491312	3.94232	5	9	0.00165837
cell-substrate junction assembly	1568	0.00118301	0.00987605	2.24984	19	0.00697248	1070	0.0387365	2.43931	11	32	0.00364842
parasympathetic nervous system development	1577	0.00122501	0.0101683	2.09951	22	0.00807339	880	0.0189889	3.04122	9	21	0.00298507
regulation of granulocyte chemotaxis	1589	0.00128613	0.010595	2.18085	20	0.00733945	1049	0.0356873	2.12886	15	50	0.00497512
melanosome transport	1656	0.00164823	0.0130286	3.40546	9	0.00330275	1015	0.0321307	3.31155	7	15	0.00232173
positive regulation of pri-miRNA transcription from RNA polymerase II promoter	1658	0.00165853	0.0130942	2.37113	16	0.00587156	698	0.00726031	3.22554	10	22	0.00331675
intrinsic apoptotic signaling pathway in response to endoplasmic reticulum stress	1670	0.00170306	0.0133491	2.2324	18	0.00660551	1096	0.0432515	2.30147	12	37	0.0039801
regulation of heat generation	1699	0.00184422	0.0142089	2.51663	14	0.00513761	1076	0.0407908	3.54809	6	12	0.00199005
regulation of response to reactive oxygen species	1704	0.00187152	0.0143769	2.02757	22	0.00807339	984	0.0284349	2.43298	12	35	0.0039801
response to mineralocorticoid	1713	0.00193198	0.0147634	2.06133	21	0.00770642	814	0.0139713	2.66107	12	32	0.0039801
TRAIL-activated apoptotic signaling pathway	1723	0.0019833	0.0150676	7.72515	4	0.00146789	1036	0.0353292	7.09619	3	3	0.000995025
trophoblast giant cell differentiation	1734	0.00207273	0.0156471	2.31781	16	0.00587156	940	0.0250363	3.15386	8	18	0.0026534
pathway-restricted SMAD protein phosphorylation	1781	0.00244803	0.0179925	2.27832	16	0.00587156	566	0.00236177	4.36688	8	13	0.0026534
positive regulation of centriole replication	1786	0.00245962	0.0180271	11.4572	3	0.00110092	1036	0.0353292	7.09619	3	3	0.000995025
positive regulation of protein localization to endosome	1803	0.0027052	0.0196401	3.15954	9	0.00330275	1133	0.0491312	3.94232	5	9	0.00165837
pigment granule transport	1830	0.00285964	0.020455	3.13272	9	0.00330275	1111	0.0458859	3.10458	7	16	0.00232173
negative regulation of fibroblast apoptotic process	1864	0.00320302	0.0224933	3.35383	8	0.00293578	986	0.0283813	4.43512	5	8	0.00165837
regulation of DNA endoreduplication	1986	0.00428089	0.0282159	2.94207	9	0.00330275	986	0.0283813	4.43512	5	8	0.00165837
response to X-ray	2014	0.00472085	0.0306832	2.06995	17	0.00623853	934	0.0245828	2.60194	11	30	0.00364842
cellular hyperosmotic response	2018	0.00473532	0.0307162	3.94655	6	0.00220184	1133	0.0491312	3.94232	5	9	0.00165837
hepatocyte growth factor receptor signaling pathway	2082	0.00549619	0.0345558	2.8276	9	0.00330275	1133	0.0491312	3.94232	5	9	0.00165837
lipid tube assembly	2120	0.00600732	0.0370924	5.64085	4	0.00146789	1036	0.0353292	7.09619	3	3	0.000995025
positive regulation of epithelial to mesenchymal transition involved in endocardial cushion formation	2144	0.00628017	0.038343	2.98821	8	0.00293578	931	0.0245602	5.67695	4	5	0.0013267
negative regulation of interleukin-5 production	2179	0.00677425	0.0406953	4.30472	5	0.00183486	931	0.0245602	5.67695	4	5	0.0013267
SMAD protein import into nucleus	2239	0.00795018	0.0464796	3.14055	7	0.00256881	1133	0.0491312	3.94232	5	9	0.00165837
negative regulation of cardiocyte differentiation	2243	0.00800078	0.046692	2.00388	16	0.00587156	1111	0.0458859	3.10458	7	16	0.00232173

### Sheet: Met-low peaks
# Term Name	Binom Rank	Binom Raw P-Value	Binom FDR Q-Val	Binom Fold Enrichment	Binom Observed Region Hits	Binom Region Set Coverage	Hyper Rank	Hyper FDR Q-Val	Hyper Fold Enrichment	Hyper Observed Gene Hits	Hyper Total Genes	Hyper Gene Set Coverage
positive regulation of phosphatase activity	122	1.89588e-18	2.03419e-16	3.13144	82	0.0143357	537	0.000126517	2.90795	17	28	0.00380569
regulation of cardiocyte differentiation	133	9.55296e-18	9.40212e-16	2.54654	110	0.0192308	446	2.38125e-05	2.68683	23	41	0.00514887
negative regulation of chemotaxis	164	2.24313e-16	1.7904e-14	2.77004	87	0.0152098	1070	0.0152037	2.1287	16	36	0.00358182
regulation of cardiac muscle tissue development	169	3.39518e-16	2.62976e-14	2.01817	163	0.0284965	220	7.7327e-09	2.6183	41	75	0.00917842
positive regulation of dephosphorylation	172	4.60337e-16	3.50338e-14	2.66369	91	0.0159091	1291	0.0321054	1.85718	19	49	0.00425341
neural crest cell differentiation	179	7.48362e-16	5.47266e-14	2.01412	160	0.027972	580	0.000283079	2.09122	31	71	0.00693978
secondary heart field specification	198	4.29018e-15	2.83629e-13	4.05668	47	0.00821678	643	0.000536327	4.25739	8	9	0.00179091
regulation of heart morphogenesis	204	7.13246e-15	4.57666e-13	2.4804	95	0.0166084	736	0.00176162	2.39478	18	36	0.00402955
sprouting angiogenesis	226	5.1447e-14	2.97983e-12	2.27047	106	0.0185315	231	1.24701e-08	3.05717	30	47	0.00671592
positive regulation of receptor internalization	228	5.93216e-14	3.40579e-12	2.78776	72	0.0125874	1024	0.011774	2.39478	13	26	0.00291023
glomerulus development	235	1.07215e-13	5.97208e-12	2.16979	114	0.0199301	289	2.58054e-07	2.68888	32	57	0.00716364
heart formation	242	2.09332e-13	1.1323e-11	3.63203	47	0.00821678	1145	0.0190974	2.94743	8	13	0.00179091
coronary vasculature development	251	6.3234e-13	3.29774e-11	2.04962	122	0.0213287	525	0.000105174	2.18348	31	68	0.00693978
negative regulation of axon extension involved in axon guidance	253	6.80835e-13	3.52258e-11	3.6954	44	0.00769231	1343	0.0375747	3.19305	6	9	0.00134318
regulation of cardiac muscle tissue growth	254	7.03829e-13	3.62721e-11	2.06014	120	0.020979	332	1.41943e-06	2.6711	29	52	0.00649205
glomerular epithelium development	280	5.54214e-12	2.59095e-10	2.86254	58	0.0101399	869	0.00507949	2.59435	13	24	0.00291023
negative regulation of muscle tissue development	283	6.52299e-12	3.01717e-10	2.09887	105	0.0183566	667	0.000733133	2.17708	25	55	0.0055966
regulation of protein homodimerization activity	284	6.60389e-12	3.04384e-10	3.18449	49	0.00856643	1326	0.0356248	2.39478	10	20	0.00223864
negative regulation of striated muscle tissue development	286	6.80703e-12	3.11553e-10	2.13252	101	0.0176573	669	0.0007643	2.21057	24	52	0.00537273
negative regulation of axon guidance	287	7.2462e-12	3.30497e-10	3.22208	48	0.00839161	1053	0.0140785	3.3527	7	10	0.00156705
outflow tract septum morphogenesis	294	9.35446e-12	4.16496e-10	2.39242	78	0.0136364	499	6.64468e-05	3.01565	17	27	0.00380569
negative regulation of muscle organ development	296	1.0862e-11	4.8035e-10	2.1055	102	0.0178322	641	0.000518409	2.21739	25	54	0.0055966
regulation of cardiac muscle cell differentiation	303	1.52266e-11	6.57808e-10	2.3827	77	0.0134615	615	0.000399486	2.71409	17	30	0.00380569
sympathetic ganglion development	309	1.95955e-11	8.30115e-10	3.22153	46	0.00804196	643	0.000536327	4.25739	8	9	0.00179091
response to gonadotropin	313	2.67157e-11	1.11728e-09	2.32387	79	0.0138112	883	0.00556633	2.39478	15	30	0.00335796
regulation of focal adhesion assembly	324	4.03832e-11	1.63153e-09	2.34699	76	0.0132867	1291	0.0321054	1.85718	19	49	0.00425341
regulation of cardiac muscle cell proliferation	326	4.47517e-11	1.79693e-09	2.012	107	0.0187063	350	2.0294e-06	2.85093	25	42	0.0055966
regulation of adherens junction organization	332	4.94697e-11	1.95048e-09	2.3214	77	0.0134615	1278	0.0285999	1.84214	20	52	0.00447728
negative regulation of cardiac muscle tissue development	334	5.33022e-11	2.089e-09	2.23639	83	0.0145105	549	0.000158698	2.78104	18	31	0.00402955
epithelial cell migration	335	5.89195e-11	2.30226e-09	2.01704	105	0.0183566	716	0.001268	1.96832	30	73	0.00671592
regulation of myelination	351	1.17453e-10	4.38021e-09	2.42103	68	0.0118881	881	0.00548996	2.26174	17	36	0.00380569
endocardial cushion development	352	1.34258e-10	4.99273e-09	2.08653	93	0.0162587	711	0.00118588	2.33637	20	41	0.00447728
response to follicle-stimulating hormone	356	1.48328e-10	5.45396e-09	2.37213	70	0.0122378	570	0.000243486	3.27707	13	19	0.00291023
regulation of receptor internalization	364	2.05902e-10	7.40456e-09	2.19613	81	0.0141608	1138	0.0186146	2.03557	17	40	0.00380569
ganglion development	375	3.76025e-10	1.31258e-08	2.89375	47	0.00821678	934	0.0074786	3.07901	9	14	0.00201477
epithelial cell differentiation involved in kidney development	378	3.92605e-10	1.35958e-08	2.27039	73	0.0127622	839	0.00377228	2.32636	17	35	0.00380569
positive regulation of epithelial to mesenchymal transition	390	6.10428e-10	2.04885e-08	2.06914	88	0.0153846	547	0.000154445	2.50882	22	42	0.00492501
ventral trunk neural crest cell migration	393	7.06198e-10	2.3522e-08	3.63367	33	0.00576923	1169	0.0212558	4.78957	4	4	0.000895456
sympathetic neuron projection extension	393	7.06198e-10	2.3522e-08	3.63367	33	0.00576923	1169	0.0212558	4.78957	4	4	0.000895456
sympathetic neuron projection guidance	393	7.06198e-10	2.3522e-08	3.63367	33	0.00576923	1169	0.0212558	4.78957	4	4	0.000895456
neural crest cell migration involved in autonomic nervous system development	403	9.04557e-10	2.93813e-08	3.43784	35	0.00611888	888	0.00583815	4.78957	5	5	0.00111932
cellular response to gonadotropin stimulus	408	1.0136e-09	3.25197e-08	2.36319	64	0.0111888	772	0.00264913	2.87374	12	20	0.00268637
neural crest cell migration	416	1.49471e-09	4.7033e-08	2.01133	90	0.0157343	835	0.00372977	2.26874	18	38	0.00402955
endothelial cell migration	428	1.9176e-09	5.86482e-08	2.09918	80	0.013986	984	0.00950666	1.95131	22	54	0.00492501
glomerular visceral epithelial cell differentiation	429	1.91988e-09	5.85811e-08	2.89965	43	0.00751748	1218	0.0238159	2.52082	10	19	0.00223864
regulation of p38MAPK cascade	434	2.26705e-09	6.8377e-08	2.26291	67	0.0117133	661	0.000662964	2.62654	17	31	0.00380569
glomerular epithelial cell differentiation	447	2.90809e-09	8.51609e-08	2.8579	43	0.00751748	1326	0.0356248	2.39478	10	20	0.00223864
substrate-dependent cerebral cortex tangential migration	448	2.99731e-09	8.75777e-08	2.77624	45	0.00786713	888	0.00583815	4.78957	5	5	0.00111932
regulation of muscle cell apoptotic process	458	3.90539e-09	1.11619e-07	2.23086	67	0.0117133	798	0.00318149	2.10741	22	50	0.00492501
CD8-positive, alpha-beta T cell differentiation	460	4.09078e-09	1.16409e-07	3.45574	32	0.00559441	1053	0.0140785	3.3527	7	10	0.00156705
CD8-positive, alpha-beta T cell activation	462	4.37361e-09	1.23919e-07	3.44577	32	0.00559441	1257	0.0265794	3.04791	7	11	0.00156705
cellular response to mechanical stimulus	465	4.54686e-09	1.27997e-07	2.02657	83	0.0145105	588	0.000298999	2.11305	30	68	0.00671592
negative regulation of axon extension	483	6.68255e-09	1.81107e-07	2.46615	53	0.00926573	1309	0.0340572	2.21057	12	26	0.00268637
retinal ganglion cell axon guidance	487	7.67881e-09	2.06398e-07	2.08628	75	0.0131119	772	0.00264913	2.87374	12	20	0.00268637
integrin-mediated signaling pathway	505	1.11857e-08	2.89943e-07	2.00347	81	0.0141608	936	0.00748668	1.80386	29	77	0.00649205
alpha-beta T cell differentiation	511	1.27403e-08	3.26361e-07	2.0274	78	0.0136364	719	0.00141057	2.10069	25	57	0.0055966
cellular response to follicle-stimulating hormone stimulus	521	1.60214e-08	4.02533e-07	2.35536	55	0.00961539	715	0.00123852	3.42112	10	14	0.00223864
cardiac muscle tissue growth	523	1.64395e-08	4.11459e-07	2.42115	52	0.00909091	1232	0.0240013	2.29899	12	25	0.00268637
positive regulation of alkaline phosphatase activity	530	1.8051e-08	4.45826e-07	3.7969	26	0.00454546	724	0.00149372	4.78957	6	6	0.00134318
negative regulation of muscle cell apoptotic process	544	2.43339e-08	5.85535e-07	2.46536	49	0.00856643	1391	0.0430992	2.07548	13	30	0.00291023
axonal fasciculation	558	3.24099e-08	7.60296e-07	2.12073	66	0.0115385	510	8.03615e-05	3.3527	14	20	0.00313409
specification of animal organ identity	570	4.29544e-08	9.86445e-07	2.32535	53	0.00926573	688	0.000940897	3.29283	11	16	0.0024625
substrate-dependent cell migration	571	4.30625e-08	9.87195e-07	2.16172	62	0.0108392	628	0.000481098	2.87374	15	25	0.00335796
positive regulation of cartilage development	572	4.4145e-08	1.01024e-06	2.01709	73	0.0127622	731	0.00160036	2.55444	16	30	0.00358182
negative regulation of cartilage development	576	4.49625e-08	1.0218e-06	2.36643	51	0.00891608	1024	0.011774	2.39478	13	26	0.00291023
negative regulation of Wnt signaling pathway involved in heart development	604	6.44878e-08	1.39759e-06	3.66601	25	0.00437063	888	0.00583815	4.78957	5	5	0.00111932
endocardial cushion morphogenesis	606	6.46548e-08	1.39659e-06	2.13613	62	0.0108392	1021	0.01178	2.31221	14	29	0.00313409
regulation of pri-miRNA transcription from RNA polymerase II promoter	613	7.00834e-08	1.49656e-06	2.23028	56	0.00979021	1203	0.0223974	2.16303	14	31	0.00313409
regulation of Wnt signaling pathway involved in heart development	614	7.05846e-08	1.50481e-06	3.43699	27	0.00472028	916	0.00678695	4.10534	6	7	0.00134318
heart growth	622	7.90169e-08	1.66291e-06	2.24044	55	0.00961539	950	0.00809459	2.39478	14	28	0.00313409
axon extension involved in axon guidance	625	8.19441e-08	1.71624e-06	2.50138	44	0.00769231	746	0.00197746	4.19087	7	8	0.00156705
regulation of activin receptor signaling pathway	661	1.26856e-07	2.51217e-06	2.37908	47	0.00821678	1320	0.0352569	2.29066	11	23	0.0024625
cell migration involved in sprouting angiogenesis	662	1.27194e-07	2.51506e-06	2.49107	43	0.00751748	472	4.51362e-05	3.83165	12	15	0.00268637
epithelial cell proliferation involved in renal tubule morphogenesis	684	1.70689e-07	3.26655e-06	4.00597	21	0.00367133	1169	0.0212558	4.78957	4	4	0.000895456
positive regulation of stem cell differentiation	693	1.91671e-07	3.62045e-06	2.21402	53	0.00926573	1218	0.0238159	2.52082	10	19	0.00223864
positive regulation of cardiocyte differentiation	707	2.2329e-07	4.13418e-06	2.11685	58	0.0101399	751	0.00215329	2.68216	14	25	0.00313409
positive regulation of adenylate cyclase activity involved in G-protein coupled receptor signaling pathway	718	2.8711e-07	5.23435e-06	2.97539	30	0.00524476	1343	0.0375747	3.19305	6	9	0.00134318
positive regulation of male gonad development	730	3.38054e-07	6.06182e-06	2.64128	36	0.00629371	916	0.00678695	4.10534	6	7	0.00134318
heterotypic cell-cell adhesion	746	4.06395e-07	7.13098e-06	2.5424	38	0.00664336	878	0.00541503	2.48348	14	27	0.00313409
regulation of alkaline phosphatase activity	749	4.1401e-07	7.2355e-06	3.13443	27	0.00472028	1053	0.0140785	3.3527	7	10	0.00156705
regulation of macrophage colony-stimulating factor production	750	4.16512e-07	7.26953e-06	3.30903	25	0.00437063	1169	0.0212558	4.78957	4	4	0.000895456
commissural neuron axon guidance	770	5.39715e-07	9.17515e-06	3.01593	28	0.00489511	899	0.00604153	3.72522	7	9	0.00156705
cerebral cortex tangential migration	773	5.58502e-07	9.45769e-06	2.27722	46	0.00804196	1343	0.0375747	3.19305	6	9	0.00134318
bone remodeling	780	6.08427e-07	1.02106e-05	2.26989	46	0.00804196	760	0.00245563	2.18654	21	46	0.00470114
endothelial cell fate commitment	880	1.89209e-06	2.81449e-05	2.88728	27	0.00472028	916	0.00678695	4.10534	6	7	0.00134318
positive regulation of skeletal muscle tissue development	883	1.9917e-06	2.95259e-05	2.21299	44	0.00769231	1110	0.0170715	2.39478	12	24	0.00268637
relaxation of cardiac muscle	891	2.12245e-06	3.11817e-05	3.01541	25	0.00437063	1124	0.0181867	3.59218	6	8	0.00134318
retina vasculature morphogenesis in camera-type eye	922	2.99121e-06	4.24675e-05	2.88208	26	0.00454546	1412	0.0465799	2.79392	7	12	0.00156705
positive regulation of calcium ion transmembrane transporter activity	942	4.02548e-06	5.59379e-05	2.05472	49	0.00856643	765	0.00254939	2.47203	16	31	0.00358182
positive regulation of transcription regulatory region DNA binding	967	5.12235e-06	6.93397e-05	2.19722	41	0.00716783	1098	0.0167393	2.50882	11	21	0.0024625
cellular response to forskolin	981	5.93738e-06	7.92256e-05	2.2336	39	0.00681818	1412	0.0465799	2.79392	7	12	0.00156705
regulation of N-methyl-D-aspartate selective glutamate receptor activity	995	6.97651e-06	9.17814e-05	2.2443	38	0.00664336	1200	0.0220905	2.69413	9	16	0.00201477
positive regulation of Rho protein signal transduction	1002	7.34073e-06	9.58983e-05	2.18714	40	0.00699301	813	0.0034829	2.579	14	26	0.00313409
cardioblast differentiation	1018	8.32887e-06	0.000107097	2.3146	35	0.00611888	828	0.00370039	3.31585	9	13	0.00201477
regulation of cell fate specification	1031	9.38873e-06	0.000119203	2.30116	35	0.00611888	540	0.000127589	3.59218	12	16	0.00268637
positive regulation of cardiac muscle cell differentiation	1034	9.51674e-06	0.000120478	2.09537	43	0.00751748	979	0.00942484	2.81739	10	17	0.00223864
alpha-beta T cell differentiation involved in immune response	1037	9.81539e-06	0.000123899	2.07254	44	0.00769231	1021	0.01178	2.31221	14	29	0.00313409
alpha-beta T cell activation involved in immune response	1041	1.02313e-05	0.000128653	2.06891	44	0.00769231	1096	0.0166521	2.23513	14	30	0.00313409
negative regulation of cardiac muscle cell proliferation	1045	1.05194e-05	0.00013177	2.02931	46	0.00804196	1050	0.0135491	2.87374	9	15	0.00201477
organ induction	1055	1.11891e-05	0.000138829	2.28152	35	0.00611888	772	0.00264913	2.87374	12	20	0.00268637
regulation of actin filament depolymerization	1079	1.3775e-05	0.000167113	2.06227	43	0.00751748	1248	0.025197	1.89587	19	48	0.00425341
T cell differentiation involved in immune response	1080	1.43052e-05	0.000173385	2.03963	44	0.00769231	1375	0.0397052	2.03194	14	33	0.00313409
cardiac muscle cell myoblast differentiation	1083	1.49585e-05	0.0001808	2.38616	31	0.00541958	1053	0.0140785	3.3527	7	10	0.00156705
insulin-like growth factor receptor signaling pathway	1084	1.50687e-05	0.000181964	2.42562	30	0.00524476	1412	0.0465799	2.79392	7	12	0.00156705
regulation of sister chromatid cohesion	1088	1.54136e-05	0.000185444	2.46594	29	0.00506993	1098	0.0167393	2.50882	11	21	0.0024625
positive regulation of interleukin-10 production	1093	1.56489e-05	0.000187414	2.11396	40	0.00699301	1021	0.01178	2.31221	14	29	0.00313409
blood vessel endothelial cell migration	1097	1.64965e-05	0.000196845	2.00908	45	0.00786713	813	0.0034829	2.579	14	26	0.00313409
positive regulation of interleukin-1 beta production	1170	2.77895e-05	0.00031091	2.01843	42	0.00734266	883	0.00556633	2.39478	15	30	0.00335796
positive regulation of p38MAPK cascade	1198	3.67172e-05	0.000401192	2.01209	41	0.00716783	634	0.000505396	3.11322	13	20	0.00291023
positive regulation of cell proliferation in bone marrow	1260	6.10072e-05	0.000633797	2.50928	24	0.0041958	1124	0.0181867	3.59218	6	8	0.00134318
leukocyte apoptotic process	1261	6.12185e-05	0.000635488	2.11977	34	0.00594406	1232	0.0240013	2.29899	12	25	0.00268637
endothelial cell proliferation	1268	6.50122e-05	0.000671143	2.113	34	0.00594406	1098	0.0167393	2.50882	11	21	0.0024625
intestinal epithelial cell differentiation	1297	7.97999e-05	0.000805383	2.28055	28	0.00489511	1098	0.0167393	2.50882	11	21	0.0024625
positive regulation of maintenance of mitotic sister chromatid cohesion	1376	0.000125849	0.00119721	3.52398	13	0.00227273	888	0.00583815	4.78957	5	5	0.00111932
regulation of transcription from RNA polymerase II promoter involved in myocardial precursor cell differentiation	1398	0.00014855	0.00139093	2.98643	16	0.0027972	916	0.00678695	4.10534	6	7	0.00134318
mesenchymal-epithelial cell signaling	1420	0.000160493	0.00147948	2.22079	27	0.00472028	1343	0.0375747	3.19305	6	9	0.00134318
positive regulation of maintenance of sister chromatid cohesion	1424	0.000165883	0.00152487	3.42411	13	0.00227273	1192	0.0215591	3.99131	5	6	0.00111932
cardiac ventricle formation	1433	0.000174436	0.00159342	2.05185	32	0.00559441	1053	0.0140785	3.3527	7	10	0.00156705
cardiac chamber formation	1454	0.000202201	0.00182036	2.00933	33	0.00576923	863	0.00487169	3.48332	8	11	0.00179091
progesterone metabolic process	1517	0.000279578	0.00241244	3.99362	10	0.00174825	1343	0.0375747	3.19305	6	9	0.00134318
cellular response to low-density lipoprotein particle stimulus	1533	0.000290935	0.00248424	2.40749	21	0.00367133	1296	0.0321825	2.7369	8	14	0.00179091
positive regulation of sister chromatid cohesion	1534	0.00029182	0.00249018	2.92501	15	0.00262238	1053	0.0140785	3.3527	7	10	0.00156705
motor neuron migration	1537	0.000294362	0.00250696	2.25206	24	0.0041958	916	0.00678695	4.10534	6	7	0.00134318
response to low-density lipoprotein particle	1543	0.000303676	0.00257623	2.20491	25	0.00437063	1084	0.0155765	2.66087	10	18	0.00223864
cellular response to growth hormone stimulus	1640	0.000500115	0.00399177	2.42681	19	0.00332168	863	0.00487169	3.48332	8	11	0.00179091
extracellular matrix-cell signaling	1643	0.00050635	0.00403416	3.42774	11	0.00192308	888	0.00583815	4.78957	5	5	0.00111932
prostate gland morphogenetic growth	1665	0.000574024	0.0045129	2.28195	21	0.00367133	1169	0.0212558	4.78957	4	4	0.000895456
negative regulation of cell fate commitment	1668	0.000581267	0.00456163	2.27965	21	0.00367133	618	0.000403981	3.51235	11	15	0.0024625
branched-chain amino acid metabolic process	1670	0.000583919	0.00457694	2.22921	22	0.00384615	832	0.00372654	2.92696	11	18	0.0024625
regulation of transcription from RNA polymerase II promoter involved in ventral spinal cord interneuron specification	1728	0.000772263	0.00585007	2.90047	13	0.00227273	1169	0.0212558	4.78957	4	4	0.000895456
regulation of smooth muscle cell apoptotic process	1734	0.000792527	0.0059828	2.13381	23	0.00402098	779	0.00276931	3.19305	10	15	0.00223864
regulation of transcription from RNA polymerase II promoter involved in heart development	1745	0.000831115	0.00623455	2.16817	22	0.00384615	631	0.000494017	3.68428	10	13	0.00223864
neural plate development	1757	0.000856227	0.00637906	2.62846	15	0.00262238	1412	0.0465799	2.79392	7	12	0.00156705
ectoderm development	1802	0.00101904	0.00740249	2.05554	24	0.0041958	1313	0.0349966	2.53565	9	17	0.00201477
negative regulation of cell fate specification	1804	0.00102944	0.0074697	2.57933	15	0.00262238	1124	0.0181867	3.59218	6	8	0.00134318
valine metabolic process	1824	0.00109173	0.00783483	2.66747	14	0.00244755	1343	0.0375747	3.19305	6	9	0.00134318
regulation of Wnt signaling pathway, planar cell polarity pathway	1832	0.00112331	0.0080263	2.00693	25	0.00437063	1296	0.0321825	2.7369	8	14	0.00179091
B cell apoptotic process	1883	0.001396	0.00970451	2.21883	19	0.00332168	1343	0.0375747	3.19305	6	9	0.00134318
regulation of cardiac muscle hypertrophy in response to stress	1935	0.00168411	0.0113928	2.23668	18	0.00314685	1343	0.0375747	3.19305	6	9	0.00134318
negative regulation of mesodermal cell fate specification	1977	0.0019686	0.0130344	2.73232	12	0.0020979	1169	0.0212558	4.78957	4	4	0.000895456
macrophage activation involved in immune response	2003	0.00220904	0.0144365	2.84199	11	0.00192308	1412	0.0465799	2.79392	7	12	0.00156705
negative regulation of anion transmembrane transport	2011	0.00230626	0.0150119	2.03187	21	0.00367133	863	0.00487169	3.48332	8	11	0.00179091
testosterone biosynthetic process	2021	0.00241624	0.0156499	3.51685	8	0.0013986	1192	0.0215591	3.99131	5	6	0.00111932
embryonic foregut morphogenesis	2043	0.00269798	0.0172866	2.00412	21	0.00367133	650	0.000547912	3.91874	9	11	0.00201477
negative regulation of gastrulation	2044	0.00271938	0.0174152	2.25522	16	0.0027972	1124	0.0181867	3.59218	6	8	0.00134318
heparin metabolic process	2152	0.00403939	0.0245704	2.00994	19	0.00332168	1124	0.0181867	3.59218	6	8	0.00134318
positive regulation of transcription from RNA polymerase II promoter involved in myocardial precursor cell differentiation	2181	0.00437811	0.0262767	2.93307	9	0.00157343	1169	0.0212558	4.78957	4	4	0.000895456
regulation of anion channel activity	2190	0.00448116	0.0267846	2.46138	12	0.0020979	1053	0.0140785	3.3527	7	10	0.00156705
growth hormone receptor signaling pathway	2211	0.00481555	0.02851	2.12175	16	0.0027972	1343	0.0375747	3.19305	6	9	0.00134318
positive regulation of smooth muscle cell apoptotic process	2228	0.00503708	0.0295939	2.24365	14	0.00244755	1124	0.0181867	3.59218	6	8	0.00134318
