## Supplementary material for "Identifying a gene signature of metastatic potential by linking pre-metastatic state to ultimate metastatic fate": Supp. Table 8

### Sheet: Met-High, KEGG pathways
Pathway_ID	Count	GeneRatio	p.adjust
Pertussis	7	0.0660377	0.00465134
TNF signaling pathway	7	0.0660377	0.0176956
Leishmaniasis	6	0.0566038	0.0130865
Biosynthesis of amino acids	6	0.0566038	0.0170876
Mucin type O-glycan biosynthesis	4	0.0377358	0.0183016

### Sheet: Met-Low, GO pathways
Pathway_ID	Count	GeneRatio	p.adjust
ameboidal-type cell migration	16	0.0903955	2.08471e-05
Wnt signaling pathway	15	0.0847458	6.87264e-05
cell-cell signaling by wnt	15	0.0847458	6.87264e-05
regulation of Wnt signaling pathway	14	0.079096	1.01566e-05
regulation of canonical Wnt signaling pathway	13	0.0734463	1.01566e-05
canonical Wnt signaling pathway	13	0.0734463	2.96934e-05
chemotaxis	13	0.0734463	0.00117464
taxis	13	0.0734463	0.00117464
epithelial cell migration	12	0.0677966	0.000258394
epithelium migration	12	0.0677966	0.000258394
tissue migration	12	0.0677966	0.000258394
regionalization	12	0.0677966	0.0029805
muscle cell differentiation	12	0.0677966	0.00417652
pattern specification process	12	0.0677966	0.00474525
negative regulation of Wnt signaling pathway	11	0.0621469	1.01566e-05
striated muscle cell differentiation	11	0.0621469	0.00203844
negative regulation of response to external stimulus	11	0.0621469	0.00946661
negative regulation of canonical Wnt signaling pathway	10	0.0564972	1.01566e-05
endothelial cell migration	10	0.0564972	0.000392323
regulation of epithelial cell migration	10	0.0564972	0.000709887
cell chemotaxis	10	0.0564972	0.00418697
transmembrane receptor protein serine/threonine kinase signaling pathway	10	0.0564972	0.0096171
stem cell proliferation	9	0.0508475	7.62298e-05
regulation of chemotaxis	9	0.0508475	0.0029805
axon guidance	9	0.0508475	0.0037187
neuron projection guidance	9	0.0508475	0.0037187
connective tissue development	9	0.0508475	0.00946661
regulation of endothelial cell migration	8	0.0451977	0.00230738
anterior/posterior pattern specification	8	0.0451977	0.00845162
muscle cell development	8	0.0451977	0.00845162
regulation of epithelial cell apoptotic process	7	0.039548	0.00236677
cardiac muscle cell differentiation	7	0.039548	0.0047638
positive regulation of epithelial cell migration	7	0.039548	0.00531608
epithelial cell apoptotic process	7	0.039548	0.00580113
appendage morphogenesis	7	0.039548	0.00845162
limb morphogenesis	7	0.039548	0.00845162
positive regulation of angiogenesis	7	0.039548	0.00865866
biomineral tissue development	7	0.039548	0.00916277
positive regulation of vasculature development	7	0.039548	0.00916277
eye morphogenesis	7	0.039548	0.0096171
nerve development	6	0.0338983	0.00386496
regulation of stem cell proliferation	6	0.0338983	0.00449125
positive regulation of endothelial cell migration	6	0.0338983	0.0051485
cardiac muscle cell development	6	0.0338983	0.0051485
cardiac cell development	6	0.0338983	0.00731082
innervation	4	0.0225989	0.00418697
embryonic digestive tract development	4	0.0225989	0.00449125
hematopoietic stem cell proliferation	4	0.0225989	0.00845162
spinal cord motor neuron cell fate specification	3	0.0169492	0.00386496
axonogenesis involved in innervation	3	0.0169492	0.00386496
