## Supplementary material for "Identifying a gene signature of metastatic potential by linking pre-metastatic state to ultimate metastatic fate": Supp. Table 9

### Sheet: Sheet 1
ENSEMBL	SYMBOL	PDAC_vs_normal_log2FC	PDAC_vs_normal_padj	Group
ENSMUSG00000033389	Arhgap44	-1.64741	0.30709	Met-Low
ENSMUSG00000023945	Slc5a7	5.54727	0.123577	Met-Low
ENSMUSG00000022425	Enpp2	-1.41916	0.5617	Met-Low
ENSMUSG00000079450	Cldn34c1	3.12961	0.0973033	Met-Low
ENSMUSG00000042638	Gucy2c	-2.60077	0.374344	Met-Low
ENSMUSG00000017491	Rarb	2.29627	0.171591	Met-Low
ENSMUSG00000044461	Shisa2	1.85269	0.281748	Met-Low
ENSMUSG00000023169	Slc38a1	-0.960501	0.498454	Met-Low
ENSMUSG00000022996	Wnt10b	3.80233	0.115444	Met-Low
ENSMUSG00000025584	Pde8a	-1.10685	0.544813	Met-Low
ENSMUSG00000042258	Isl1	-0.937001	0.728779	Met-Low
ENSMUSG00000030772	Dkk3	2.81191	0.127504	Met-Low
ENSMUSG00000022231	Sema5a	2.31006	0.118707	Met-Low
ENSMUSG00000021319	Sfrp4	0.292997	0.888693	Met-Low
ENSMUSG00000000416	Cttnbp2	-1.56481	0.226513	Met-Low
ENSMUSG00000016494	Cd34	-0.691581	0.680511	Met-Low
ENSMUSG00000031520	Vegfc	5.05133	0.00241206	Met-Low
ENSMUSG00000021803	Cdhr1	-0.657967	0.835509	Met-Low
ENSMUSG00000030074	Gxylt2	1.4297	0.39507	Met-Low
ENSMUSG00000027875	Hmgcs2	-4.66868	0.000260549	Met-Low
ENSMUSG00000029108	Pcdh7	4.52347	0.070755	Met-Low
ENSMUSG00000047342	Zfp286	0.329284	0.901792	Met-Low
ENSMUSG00000033207	Mamdc2	1.31585	0.59205	Met-Low
ENSMUSG00000056870	Gulp1	2.37331	0.228656	Met-Low
ENSMUSG00000021314	Amph	-2.55392	0.499838	Met-Low
ENSMUSG00000075520	Malrd1	0.0412561	1	Met-Low
ENSMUSG00000047747	Rnf150	1.9928	0.327058	Met-Low
ENSMUSG00000056492	Adgrf5	-1.4336	0.191269	Met-Low
ENSMUSG00000053702	Nebl	2.17988	0.110754	Met-Low
ENSMUSG00000022206	Npr3	2.17984	0.412311	Met-Low
ENSMUSG00000025370	Cdh9	2.80234	0.458375	Met-Low
ENSMUSG00000042686	Jph1	2.76359	0.128698	Met-Low
ENSMUSG00000004698	Hdac9	2.19726	0.141271	Met-Low
ENSMUSG00000036832	Lpar3	0.922799	0.793697	Met-Low
ENSMUSG00000028773	Fabp3	-1.06057	0.70874	Met-Low
ENSMUSG00000032327	Stra6	5.11113	0.00189989	Met-Low
ENSMUSG00000020183	Cpm	-2.40951	0.137531	Met-Low
ENSMUSG00000041482	Piezo2	5.97213	0.000368305	Met-Low
ENSMUSG00000001566	Mnx1	-0.191934	0.954637	Met-Low
ENSMUSG00000035566	Pcdh17	-1.17162	0.590531	Met-Low
ENSMUSG00000037362	Ccn3	0.077152	0.984886	Met-Low
ENSMUSG00000022816	Fstl1	0.648376	0.713239	Met-Low
ENSMUSG00000028033	Kcnq5	-1.73996	0.192214	Met-Low
ENSMUSG00000046159	Chrm3	-3.45401	0.0193607	Met-Low
ENSMUSG00000042834	Nrep	-1.36861	0.0299615	Met-Low
ENSMUSG00000000142	Axin2	1.20049e-05	1	Met-Low
ENSMUSG00000033107	Rnf125	0.645657	0.572929	Met-Low
ENSMUSG00000024727	Trpm6	4.87636	0.004015	Met-Low
ENSMUSG00000025497	Cdhr5	-0.0364726	0.996363	Met-Low
ENSMUSG00000040170	Fmo2	-2.44506	0.00598687	Met-Low
ENSMUSG00000041624	Gucy1a2	1.81309	0.197433	Met-Low
ENSMUSG00000041119	Pde9a	0.584382	0.724754	Met-Low
ENSMUSG00000021728	Emb	1.78108	0.372236	Met-Low
ENSMUSG00000040254	Sema3d	2.37934	0.0624454	Met-Low
ENSMUSG00000029669	Tspan12	0.475532	0.736848	Met-Low
ENSMUSG00000096001	Gpr15lg	-1.47288	0.635425	Met-Low
ENSMUSG00000019823	Mical1	4.80414	0.000628034	Met-Low
ENSMUSG00000036158	Prickle1	0.422735	0.734082	Met-Low
ENSMUSG00000028883	Sema3a	5.46578	0.000628676	Met-Low
ENSMUSG00000031698	Mylk3	-2.12673	0.337241	Met-Low
ENSMUSG00000022383	Ppara	-1.99431	0.0950705	Met-Low
ENSMUSG00000068551	Zfp467	-0.118225	0.944825	Met-Low
ENSMUSG00000037621	Atoh8	-2.34898	0.0455948	Met-Low
ENSMUSG00000032625	Thsd7a	2.48979	0.0784893	Met-Low
ENSMUSG00000021318	Gli3	2.53191	0.120382	Met-Low
ENSMUSG00000061718	Ppp1r1b	-0.377042	0.853386	Met-Low
ENSMUSG00000029096	Htra3	-2.92699	0.00688446	Met-Low
ENSMUSG00000097286	Gm26684	2.19516	0.016201	Met-Low
ENSMUSG00000066456	Hmgn3	-0.17918	0.923316	Met-Low
ENSMUSG00000059142	Zfp945	0.50614	0.508354	Met-Low
ENSMUSG00000032006	Pdgfd	0.527741	0.768089	Met-Low
ENSMUSG00000049420	Tmem200a	5.10436	0.00113212	Met-Low
ENSMUSG00000035390	Brsk1	1.99141	0.23994	Met-Low
ENSMUSG00000026676	Ccdc3	2.97405	0.105466	Met-Low
ENSMUSG00000065954	Tacc1	-0.707937	0.562856	Met-Low
ENSMUSG00000041695	Kcnj2	1.14523	0.501688	Met-Low
ENSMUSG00000027508	Pag1	1.24322	0.433927	Met-Low
ENSMUSG00000054196	Cthrc1	1.19501	0.523802	Met-Low
ENSMUSG00000025255	Zfhx4	2.77913	0.0558437	Met-Low
ENSMUSG00000053897	Slc39a8	-3.01794	0.0039103	Met-Low
ENSMUSG00000021336	Slc17a4	-0.808847	0.526134	Met-Low
ENSMUSG00000040118	Cacna2d1	2.50779	0.0101084	Met-Low
ENSMUSG00000062980	Cped1	0.368903	0.832068	Met-Low
ENSMUSG00000024743	Syt7	1.81784	0.158812	Met-Low
ENSMUSG00000028031	Dkk2	4.53317	0.00449495	Met-Low
ENSMUSG00000030170	Wnt5b	0.0618553	0.986957	Met-Low
ENSMUSG00000043300	B3galnt1	0.551386	0.797843	Met-Low
ENSMUSG00000071604	Entrep1	-3.72671	1.32288e-05	Met-Low
ENSMUSG00000052698	Tln2	-1.30695	0.262788	Met-Low
ENSMUSG00000040253	Gbp7	-0.0811653	0.964085	Met-Low
ENSMUSG00000024388	Myo7b	2.51879	0.109746	Met-Low
ENSMUSG00000020227	Irak3	0.722324	0.558791	Met-Low
ENSMUSG00000033721	Vav3	1.86751	0.321407	Met-Low
ENSMUSG00000020181	Nav3	5.45287	0.000687477	Met-Low
ENSMUSG00000022912	Pros1	1.42724	0.113416	Met-Low
ENSMUSG00000001270	Ckb	1.04701	0.305197	Met-Low
ENSMUSG00000025321	Itgb8	-1.20696	0.155294	Met-Low
ENSMUSG00000035270	Impg2	1.91565	0.18972	Met-Low
ENSMUSG00000004951	Hspb1	-0.503401	0.573075	Met-Low
ENSMUSG00000050395	Tnfsf15	-0.226495	0.92583	Met-Low
ENSMUSG00000041012	Cmtm8	-2.27023	0.0102756	Met-Low
ENSMUSG00000032666	1700025G04Rik	0.969068	0.236291	Met-Low
ENSMUSG00000027009	Itga4	2.86703	0.000466924	Met-Low
ENSMUSG00000024501	Dpysl3	2.75444	0.000759254	Met-Low
ENSMUSG00000024642	Tle4	1.97035	0.00965398	Met-Low
ENSMUSG00000024921	Smarca2	-0.662741	0.437743	Met-Low
ENSMUSG00000006930	Hap1	2.30419	0.0626137	Met-Low
ENSMUSG00000058589	Anks1b	0.0578575	0.983764	Met-Low
ENSMUSG00000032491	Nradd	-0.368445	0.762791	Met-Low
ENSMUSG00000019853	Hebp2	-0.541538	0.630864	Met-Low
ENSMUSG00000007783	Cpt1c	0.360216	0.754867	Met-Low
ENSMUSG00000085421	4732490B19Rik	1.5826	0.326348	Met-Low
ENSMUSG00000024247	Pkdcc	-2.00881	0.00346142	Met-Low
ENSMUSG00000029761	Cald1	1.20794	0.128814	Met-Low
ENSMUSG00000043639	Rbm20	-1.44199	0.442953	Met-Low
ENSMUSG00000054967	Zfp647	-0.357116	0.681247	Met-Low
ENSMUSG00000028173	Wls	0.851897	0.126822	Met-Low
ENSMUSG00000045636	Mtus1	-1.99696	0.00505549	Met-Low
ENSMUSG00000029217	Tec	2.37929	0.00737852	Met-Low
ENSMUSG00000075284	Wipf1	4.47447	6.64682e-07	Met-Low
ENSMUSG00000027993	Trim2	0.956818	0.161006	Met-Low
ENSMUSG00000021703	Serinc5	0.674294	0.32289	Met-Low
ENSMUSG00000037172	Dennd11	-0.846433	0.198425	Met-Low
ENSMUSG00000031963	Bmper	1.84761	0.229433	Met-Low
ENSMUSG00000023984	Gm20517	0.671726	0.711098	Met-Low
ENSMUSG00000020829	Slc46a1	-2.87835	6.54265e-08	Met-Low
ENSMUSG00000047767	Atg16l2	0.431856	0.557342	Met-Low
ENSMUSG00000052534	Pbx1	2.11776	2.74267e-05	Met-Low
ENSMUSG00000057530	Ece1	0.960201	0.0195433	Met-Low
ENSMUSG00000017679	Ttpal	-0.0746495	0.91176	Met-Low
ENSMUSG00000043372	Hexim2	-0.591117	0.688063	Met-Low
ENSMUSG00000024998	Plce1	4.07296	3.78863e-10	Met-Low
ENSMUSG00000021557	Agtpbp1	-1.86561	0.00251271	Met-Low
ENSMUSG00000021458	Aopep	-0.711534	0.101353	Met-Low
ENSMUSG00000028538	St3gal3	-2.46157	7.27756e-08	Met-Low
ENSMUSG00000046982	Tshz1	1.30718	0.0432055	Met-Low
ENSMUSG00000061544	Zfp229	0.942307	0.0659541	Met-Low
ENSMUSG00000020453	Patz1	3.35322	5.94108e-08	Met-Low
ENSMUSG00000067430	Zfp763	2.41028	0.0629397	Met-Low
ENSMUSG00000051586	Mical3	2.2853	2.92697e-08	Met-Low
ENSMUSG00000019947	Arid5b	1.75787	0.0020358	Met-Low
ENSMUSG00000027006	Dnajc10	1.50576	3.81939e-06	Met-Low
ENSMUSG00000067928	Zfp760	4.70636	7.01631e-05	Met-Low
ENSMUSG00000021928	Ebpl	0.922866	0.186794	Met-Low
ENSMUSG00000007207	Stx1a	4.23381	0.000244374	Met-Low
ENSMUSG00000021978	Extl3	-2.43924	4.94655e-12	Met-Low
ENSMUSG00000044367	Slc16a13	0.286169	0.703559	Met-Low
ENSMUSG00000021639	Gtf2h2	0.376338	0.435878	Met-Low
ENSMUSG00000001082	Mfsd10	2.07686	3.21456e-08	Met-Low
ENSMUSG00000020905	Usp43	0.574293	0.404	Met-Low
ENSMUSG00000022010	Tsc22d1	1.30507	0.0049938	Met-Low
ENSMUSG00000064210	Ano6	1.72511	5.17745e-06	Met-Low
ENSMUSG00000061887	Ssbp3	0.432436	0.262788	Met-Low
ENSMUSG00000062995	Ica1	-2.71893	1.88077e-14	Met-Low
ENSMUSG00000048731	Ggnbp1	0.589369	0.37563	Met-Low
ENSMUSG00000003352	Cacnb3	2.42657	3.85312e-07	Met-Low
ENSMUSG00000046020	Pofut1	1.08602	0.00245506	Met-Low
ENSMUSG00000003062	Stard3nl	0.0771289	0.91533	Met-Low
ENSMUSG00000050697	Prkaa1	1.10289	0.00626274	Met-Low
ENSMUSG00000025555	Farp1	2.13282	1.89603e-12	Met-Low
ENSMUSG00000024078	Ttc27	-0.283594	0.579532	Met-Low
ENSMUSG00000030199	Etv6	1.13996	0.00758797	Met-Low
ENSMUSG00000047003	Zfp41	-0.452819	0.475421	Met-Low
ENSMUSG00000047248	C2cd3	1.00794	0.00295856	Met-Low
ENSMUSG00000055320	Tead1	1.90112	1.64813e-07	Met-Low
ENSMUSG00000029179	Zcchc4	2.17838	2.09323e-05	Met-Low
ENSMUSG00000028134	Ptbp2	2.30218	1.5394e-05	Met-Low
ENSMUSG00000070047	Fat1	3.84834	1.8574e-17	Met-Low
ENSMUSG00000042272	Sestd1	2.46457	4.774e-07	Met-Low
ENSMUSG00000035168	Tanc1	1.29023	5.17889e-05	Met-Low
ENSMUSG00000037750	Fam222b	0.618967	0.0586792	Met-Low
ENSMUSG00000028035	Dnajb4	-0.432477	0.344321	Met-Low
ENSMUSG00000039671	Zmynd8	1.9663	2.43554e-08	Met-Low
ENSMUSG00000030980	Knop1	0.146418	0.675857	Met-Low
ENSMUSG00000097119	B230354K17Rik	3.61199	6.76526e-07	Met-Low
ENSMUSG00000013646	Sh3bp5l	-1.55324	1.33385e-05	Met-Low
ENSMUSG00000030067	Foxp1	1.37916	5.63633e-06	Met-Low
ENSMUSG00000018921	Pelp1	0.333984	0.369672	Met-Low
ENSMUSG00000028771	Ptpn12	2.1286	4.18058e-12	Met-Low
ENSMUSG00000019923	Zwint	1.66935	7.83327e-09	Met-Low
ENSMUSG00000034032	Rpap1	0.044848	0.925495	Met-Low
ENSMUSG00000028018	Gstcd	1.76417	1.00624e-05	Met-Low
ENSMUSG00000022710	Usp7	1.34952	6.19747e-09	Met-High
ENSMUSG00000027907	S100a11	2.90927	3.82945e-17	Met-High
ENSMUSG00000050390	C77080	1.8291	9.77456e-12	Met-High
ENSMUSG00000067873	Htatsf1	-1.06983	0.00085817	Met-High
ENSMUSG00000070738	Dgkd	-0.550449	0.0409114	Met-High
ENSMUSG00000018398	Septin8	1.46843	6.6394e-05	Met-High
ENSMUSG00000025862	Stag2	0.728677	0.00471254	Met-High
ENSMUSG00000031095	Cul4b	0.815805	0.0488192	Met-High
ENSMUSG00000003531	Dgcr6	-2.51331	4.23073e-08	Met-High
ENSMUSG00000000838	Fmr1	1.95898	3.48913e-07	Met-High
ENSMUSG00000079480	Pin4	-0.983183	0.108654	Met-High
ENSMUSG00000032688	Malt1	4.28607	6.27365e-13	Met-High
ENSMUSG00000041133	Smc1a	1.04359	0.00294196	Met-High
ENSMUSG00000025246	Tbl1x	1.02875	0.000198538	Met-High
ENSMUSG00000025860	Xiap	1.55595	2.74643e-07	Met-High
ENSMUSG00000025260	Hsd17b10	-1.85649	1.21437e-06	Met-High
ENSMUSG00000001127	Araf	-0.081805	0.82107	Met-High
ENSMUSG00000022895	Ets2	-0.572109	0.291479	Met-High
ENSMUSG00000016382	Pls3	3.17701	3.48335e-13	Met-High
ENSMUSG00000034480	Diaph2	1.71191	0.000260417	Met-High
ENSMUSG00000031422	Morf4l2	-0.247068	0.446153	Met-High
ENSMUSG00000028121	Bcar3	2.03773	0.000153989	Met-High
ENSMUSG00000036894	Rap2b	3.42267	4.46623e-09	Met-High
ENSMUSG00000043154	Ppp2r3a	1.44907	0.00472513	Met-High
ENSMUSG00000020564	Atxn7l1	1.7347	0.000382897	Met-High
ENSMUSG00000002250	Ppard	0.236029	0.422631	Met-High
ENSMUSG00000031256	Cstf2	1.12881	0.00112211	Met-High
ENSMUSG00000020629	Adi1	-0.69943	0.0757003	Met-High
ENSMUSG00000008136	Fhl2	6.02769	2.12935e-07	Met-High
ENSMUSG00000033149	Phldb2	3.95313	5.15054e-12	Met-High
ENSMUSG00000026490	Cdc42bpa	2.38996	1.98043e-11	Met-High
ENSMUSG00000015289	Lage3	-2.52148	1.38815e-08	Met-High
ENSMUSG00000060090	Rp2	0.335247	0.443519	Met-High
ENSMUSG00000026696	Vamp4	-0.786822	0.139881	Met-High
ENSMUSG00000019558	Slc6a8	3.06706	4.94655e-12	Met-High
ENSMUSG00000031266	Gla	0.457149	0.446165	Met-High
ENSMUSG00000035476	Tab3	1.23356	0.00774506	Met-High
ENSMUSG00000025289	Prdx4	-5.3815	1.45631e-29	Met-High
ENSMUSG00000002015	Bcap31	-0.651409	0.0687413	Met-High
ENSMUSG00000002010	Idh3g	-1.64142	8.56707e-10	Met-High
ENSMUSG00000046873	Mbtps2	0.966412	0.00551682	Met-High
ENSMUSG00000056537	Rlim	1.27598	0.00151614	Met-High
ENSMUSG00000025151	Maged1	-1.27412	3.81436e-05	Met-High
ENSMUSG00000042595	Fam199x	1.38909	0.00115707	Met-High
ENSMUSG00000047045	Tmem164	0.604632	0.100974	Met-High
ENSMUSG00000025040	Fundc1	-1.62952	8.89846e-06	Met-High
ENSMUSG00000038780	Smurf1	2.43377	4.45172e-10	Met-High
ENSMUSG00000071708	Sms	2.75064	4.04783e-08	Met-High
ENSMUSG00000037295	Ldlrap1	0.972623	0.012064	Met-High
ENSMUSG00000015668	Pdzd11	-0.405532	0.466127	Met-High
ENSMUSG00000031393	Mecp2	1.69255	7.16195e-08	Met-High
ENSMUSG00000015653	Steap2	5.02604	4.68316e-15	Met-High
ENSMUSG00000035776	Cd99l2	-0.851717	0.065351	Met-High
ENSMUSG00000040734	Ppp1r13l	1.71948	9.53678e-05	Met-High
ENSMUSG00000035778	Ggta1	-1.65647	1.24834e-06	Met-High
ENSMUSG00000053604	Rpia	1.20006	0.0285003	Met-High
ENSMUSG00000020593	Lpin1	-0.819281	0.14255	Met-High
ENSMUSG00000042473	Tbc1d8b	0.0790391	0.869982	Met-High
ENSMUSG00000031146	Plp2	1.0461	0.0011514	Met-High
ENSMUSG00000019087	Atp6ap1	-0.772178	0.0113736	Met-High
ENSMUSG00000031197	Vbp1	-0.606827	0.086691	Met-High
ENSMUSG00000034403	Pja1	0.288335	0.525753	Met-High
ENSMUSG00000035517	Tdrd7	1.22747	0.00369983	Met-High
ENSMUSG00000026153	Fam135a	0.859242	0.0113861	Met-High
ENSMUSG00000031278	Acsl4	2.06105	2.80042e-06	Met-High
ENSMUSG00000002014	Ssr4	-5.53602	3.32773e-30	Met-High
ENSMUSG00000032899	Styk1	3.07812	1.71787e-07	Met-High
ENSMUSG00000090394	4930523C07Rik	2.02479	5.34294e-05	Met-High
ENSMUSG00000039236	Isg20	-2.2976	4.42799e-08	Met-High
ENSMUSG00000044337	Ackr3	3.58464	3.55003e-09	Met-High
ENSMUSG00000096917	2500002B13Rik	-0.811727	0.217776	Met-High
ENSMUSG00000057948	Unc13d	4.30955	7.26727e-08	Met-High
ENSMUSG00000031433	Rbm41	1.94311	0.000206466	Met-High
ENSMUSG00000025268	Maged2	-0.710016	0.101379	Met-High
ENSMUSG00000027332	Ivd	-2.16982	2.63411e-05	Met-High
ENSMUSG00000031432	Prps1	-1.19505	0.00130197	Met-High
ENSMUSG00000020263	Appl2	-0.152531	0.780167	Met-High
ENSMUSG00000029482	Aacs	0.60732	0.232817	Met-High
ENSMUSG00000041842	Fhdc1	5.62294	7.25555e-06	Met-High
ENSMUSG00000047989	Ino80c	1.38872	0.00130623	Met-High
ENSMUSG00000034160	Ogt	1.25002	0.000248422	Met-High
ENSMUSG00000047104	Pbp2	5.63393	5.51763e-06	Met-High
ENSMUSG00000036611	Eepd1	1.34421	0.01541	Met-High
ENSMUSG00000026107	Nabp1	1.63404	0.00421672	Met-High
ENSMUSG00000001962	Fam50a	-1.01593	0.00123053	Met-High
ENSMUSG00000045180	Shroom2	1.12754	0.0190647	Met-High
ENSMUSG00000028550	Atg4c	-1.0658	0.0257689	Met-High
ENSMUSG00000000420	Galnt1	0.0657659	0.871944	Met-High
ENSMUSG00000031379	Pir	4.4741	6.52842e-05	Met-High
ENSMUSG00000008682	Rpl10	-1.34043	0.037655	Met-High
ENSMUSG00000025287	Acot9	1.81603	2.05884e-05	Met-High
ENSMUSG00000015290	Gm44504	-3.17424	8.4028e-23	Met-High
ENSMUSG00000015290	Ubl4a	-3.17424	8.4028e-23	Met-High
ENSMUSG00000036136	Fam110c	-0.363947	0.475925	Met-High
ENSMUSG00000073131	Vma21	-1.17523	0.0033372	Met-High
ENSMUSG00000001964	Emd	-0.104313	0.804717	Met-High
ENSMUSG00000030064	Frmd4b	1.08253	0.171368	Met-High
ENSMUSG00000040659	Efhd2	-1.58984	0.0166129	Met-High
ENSMUSG00000044641	Pard6b	0.974669	0.16553	Met-High
ENSMUSG00000031392	Irak1	-1.84134	1.84578e-12	Met-High
ENSMUSG00000015214	Mtmr1	-1.32317	0.000247666	Met-High
ENSMUSG00000027901	Dennd2d	-1.05035	0.0252599	Met-High
ENSMUSG00000067369	Trmt2b	-1.0664	0.00337664	Met-High
ENSMUSG00000060681	Slc9a6	-1.25506	0.00030951	Met-High
ENSMUSG00000042677	Zc3h12a	1.35022	0.00816933	Met-High
ENSMUSG00000020108	Ddit4	-0.122506	0.903675	Met-High
ENSMUSG00000051335	Gfod1	2.77865	0.000424963	Met-High
ENSMUSG00000021250	Fos	0.0570224	0.941318	Met-High
ENSMUSG00000107768	Gm36582	6.05655	3.4497e-07	Met-High
ENSMUSG00000038843	Gcnt1	-0.946473	0.105525	Met-High
ENSMUSG00000031371	Haus7	-0.246666	0.701072	Met-High
ENSMUSG00000048550	Thnsl1	-0.0045766	1	Met-High
ENSMUSG00000031169	Porcn	2.8933	2.18527e-07	Met-High
ENSMUSG00000037315	Jade3	1.54925	0.0126169	Met-High
ENSMUSG00000070305	Mpzl3	1.26345	0.0427378	Met-High
ENSMUSG00000001467	Cyp51	1.83358	0.0067054	Met-High
ENSMUSG00000021257	Angel1	-2.1955	3.08188e-06	Met-High
ENSMUSG00000026994	Galnt3	0.436221	0.527368	Met-High
ENSMUSG00000031400	G6pdx	1.23089	0.00137509	Met-High
ENSMUSG00000037580	Gch1	0.410777	0.586118	Met-High
ENSMUSG00000031700	Gpt2	-3.46123	5.93916e-15	Met-High
ENSMUSG00000070000	Fcho1	3.24092	0.00127552	Met-High
ENSMUSG00000010154	Spire2	5.50319	5.30002e-05	Met-High
ENSMUSG00000039782	Cpeb2	-0.564359	0.395816	Met-High
ENSMUSG00000045954	Cavin2	-0.661878	0.395816	Met-High
ENSMUSG00000062070	Pgk1	0.887487	0.0215472	Met-High
ENSMUSG00000028125	Abca4	2.4313	0.131486	Met-High
ENSMUSG00000031431	Tsc22d3	-1.29868	0.00874725	Met-High
ENSMUSG00000026548	Slamf9	0.0842002	0.976897	Met-High
ENSMUSG00000028927	Padi2	-2.61204	0.00295551	Met-High
ENSMUSG00000028542	Slc6a9	-3.47349	2.23172e-17	Met-High
ENSMUSG00000031349	Nsdhl	1.77513	0.0110971	Met-High
ENSMUSG00000025185	Loxl4	4.82873	0.000141752	Met-High
ENSMUSG00000037419	Endod1	3.20964	1.86063e-06	Met-High
ENSMUSG00000040473	Cfap69	5.35807	0.000115659	Met-High
ENSMUSG00000000266	Mid2	-0.879175	0.0787106	Met-High
ENSMUSG00000026679	Enkur	1.36799	0.404487	Met-High
ENSMUSG00000029449	Rhof	5.33802	0.000188496	Met-High
ENSMUSG00000038295	Atg9b	3.71122	6.20761e-06	Met-High
ENSMUSG00000107879	9330102E08Rik	0.535542	0.771297	Met-High
ENSMUSG00000026479	Lamc2	4.96069	5.87623e-19	Met-High
ENSMUSG00000034112	Atp2c2	-2.40221	0.0211865	Met-High
ENSMUSG00000029231	Pdgfra	-0.771416	0.556789	Met-High
ENSMUSG00000040447	Spns2	-2.12302	0.00222006	Met-High
ENSMUSG00000040703	Cyp2s1	3.49986	0.00296418	Met-High
ENSMUSG00000026430	Rassf5	-0.580762	0.607306	Met-High
ENSMUSG00000003228	Grk5	1.11663	0.28777	Met-High
ENSMUSG00000031434	Morc4	1.44604	0.0364454	Met-High
ENSMUSG00000062991	Nrg1	5.80086	0.000547968	Met-High
ENSMUSG00000027227	Sord	-2.16879	0.016745	Met-High
ENSMUSG00000063354	Slc39a4	2.26752	0.0120062	Met-High
ENSMUSG00000029371	Cxcl5	3.847	0.0116173	Met-High
ENSMUSG00000026580	Selp	-1.50842	0.174617	Met-High
ENSMUSG00000046694	Tent5b	1.77513	0.108034	Met-High
ENSMUSG00000035041	Creb3l3	0.333171	0.857056	Met-High
ENSMUSG00000031383	Dusp9	4.30263	0.00210556	Met-High
ENSMUSG00000032226	Gcnt3	5.83026	4.29283e-07	Met-High
ENSMUSG00000032420	Nt5e	5.86493	4.11519e-07	Met-High
ENSMUSG00000015468	Notch4	1.66927	0.102455	Met-High
ENSMUSG00000015962	Spmip3	2.25513	0.258835	Met-High
ENSMUSG00000039529	Atp8b1	-1.36542	0.307617	Met-High
ENSMUSG00000095026	Gm3336	2.0386	0.208834	Met-High
ENSMUSG00000074796	Slc4a11	7.06382	9.62164e-09	Met-High
ENSMUSG00000047250	Ptgs1	4.83521	0.00117232	Met-High
ENSMUSG00000004864	Mapk13	-1.8616	0.0264528	Met-High
ENSMUSG00000030093	Wnt7a	5.76879	0.000469886	Met-High
ENSMUSG00000027859	Ngf	1.05842	0.36895	Met-High
ENSMUSG00000074743	Thbd	-1.29431	0.448873	Met-High
ENSMUSG00000024164	C3	-1.20702	0.446381	Met-High
ENSMUSG00000045314	Sowahb	1.97078	0.0414952	Met-High
ENSMUSG00000030523	Trpm1	0.997916	0.655978	Met-High
ENSMUSG00000074625	Arhgap40	5.61021	0.000282354	Met-High
ENSMUSG00000000706	Btn1a1	3.382	0.043687	Met-High
ENSMUSG00000067006	Serpinb5	6.66633	9.9176e-07	Met-High
ENSMUSG00000017639	Rab11fip4	-2.6889	0.00100126	Met-High
ENSMUSG00000018417	Myo1b	1.10487	0.330782	Met-High
ENSMUSG00000063767	S100a7a	1.81283	0.293091	Met-High
ENSMUSG00000030413	Pglyrp1	1.41938	0.145723	Met-High
ENSMUSG00000026347	Tmem163	4.55396	0.010253	Met-High
ENSMUSG00000027375	Mal	3.91362	0.000101619	Met-High
ENSMUSG00000028392	Bspry	-2.52218	0.0571872	Met-High
ENSMUSG00000051435	Fhad1	-0.436461	0.8637	Met-High
ENSMUSG00000055333	Fat2	-2.85188	0.0742663	Met-High
ENSMUSG00000006310	Zbtb32	4.46699	0.0256015	Met-High
ENSMUSG00000097754	Ptgs2os2	1.83104	0.458833	Met-High
ENSMUSG00000030167	Klrc1	4.53788	0.0263557	Met-High
ENSMUSG00000022598	Psca	3.55677	0.0253149	Met-High
ENSMUSG00000000386	Mx1	3.54181	0.104829	Met-High
ENSMUSG00000076441	Ass1	-1.13759	0.479991	Met-High
ENSMUSG00000035095	Fam167a	2.43589	0.126826	Met-High
ENSMUSG00000047501	Cldn4	1.65963	0.267317	Met-High
ENSMUSG00000048373	Fgfbp1	0.575285	0.809809	Met-High
ENSMUSG00000026065	Slc9a4	5.28354	0.00139354	Met-High
ENSMUSG00000059810	Rgs3	2.27885	0.145799	Met-High
ENSMUSG00000054537	Tmprss11e	5.95777	0.00134373	Met-High
ENSMUSG00000027225	Duoxa2	4.71762	0.0156743	Met-High
ENSMUSG00000037762	Slc16a9	-1.38064	0.464213	Met-High
ENSMUSG00000061414	Cracr2a	-1.79541	0.213446	Met-High
ENSMUSG00000027399	Il1a	7.82131	2.4441e-06	Met-High
ENSMUSG00000025515	Muc2	2.67704	0.0752631	Met-High
ENSMUSG00000026070	Il18r1	6.15377	0.0035909	Met-High
ENSMUSG00000022938	Fam3b	3.84637	0.0616152	Met-High
ENSMUSG00000059900	Tmem40	2.75569	0.192676	Met-High
ENSMUSG00000022408	Fam83f	-1.07653	0.510397	Met-High
ENSMUSG00000039809	Gabbr2	1.44466	0.548131	Met-High
ENSMUSG00000020826	Nos2	1.40086	0.51868	Met-High
ENSMUSG00000085683	Tmem238l	-1.9982	0.505677	Met-High
