## Supplementary material for "Identifying a gene signature of metastatic potential by linking pre-metastatic state to ultimate metastatic fate": Supp. Table 10

### Sheet: TF_footprinting_no_H10_only_exp
motif_ID	name	differential binding score (met-high / met-low)	p-value	padj	inflammation_score	neuroendocrine_score	motility_score	wnt_score
CDX2_MA0465.2	CDX2	-0.40066	3.70856e-185	1.89507e-182	0	0.171711	0.09246	0.178071
Hoxa13_MA0650.3	HOXA13	-0.32968	1.1211e-181	5.72882e-179	-0.0366311	0.141291	0.05072	0.146524
ZBTB33_MA0527.1	ZBTB33	-0.22712	9.48948e-121	4.84912e-118	-0.0504711	0.0648914	0.0174708	0.126178
MEIS2_MA1640.1	MEIS2	-0.2203	2.8832e-154	1.47332e-151	0	0.0629429	0.0338923	0.0489556
E2F4_MA0470.2	E2F4	-0.21083	3.47575e-105	1.77611e-102	-0.0234256	0	0.0324354	0.0234256
DLX1_MA0879.2	DLX1	-0.20719	3.66595e-130	1.8733e-127	0	0.0591971	0.0318754	0.0230211
RUNX2_MA0511.2	RUNX2	-0.20395	1.07964e-138	5.51696e-136	-0.0226611	0.116543	0.0627538	0.0906444
PBX2_MA1113.2	PBX2	-0.20263	1.34904e-156	6.89359e-154	0	0.0868414	0.0467608	0.0675433
ZBTB14_MA1650.1	ZBTB14	-0.20085	3.58931e-148	1.83414e-145	-0.06695	0.143464	0.0618	0.0892667
E2F2_MA0864.2	E2F2	-0.19966	1.06577e-104	5.44608e-102	-0.0221844	0	0	0.0221844
MNX1_MA0707.2	MNX1	-0.19832	1.28568e-129	6.56982e-127	0	0.0283314	0	0.0440711
Dlx2_MA0885.2	DLX2	-0.19676	1.69583e-133	8.66569e-131	-0.0218622	0.112434	0.0454062	0.0655867
HINFP_MA0131.2	HINFP	-0.19602	4.99615e-129	2.55303e-126	-0.04356	0.0560057	0.0301569	0.04356
BARX2_MA1471.1	BARX2	-0.19507	8.2752e-140	4.22863e-137	-0.0216744	0.111469	0.0150054	0.0433489
E2F1_MA0024.3	E2F1	-0.19098	2.37363e-98	1.21292e-95	0	0	0.0146908	0.02122
YY2_MA0748.2	YY2	-0.18939	7.7684e-132	3.96965e-129	-0.0420867	0.0541114	0.0145685	0.0420867
ONECUT3_MA0757.1	ONECUT3	-0.1888	6.76073e-148	3.45473e-145	0	0.0539429	0.0145231	0.0209778
TBP_MA0108.2	TBP	-0.18855	1.42403e-129	7.27679e-127	-0.02095	0.0538714	0.0290077	0.0419
Dlx4_MA0881.1	DLX4	-0.18753	2.59797e-125	1.32756e-122	0	0.02679	0.0144254	0.0208367
Dlx3_MA0880.1	DLX3	-0.1875	2.63948e-125	1.34877e-122	0	0.0267857	0.0144231	0.0208333
TFDP1_MA1122.1	TFDP1	-0.18419	1.99197e-144	1.0179e-141	-0.0613967	0.131564	0.0850108	0.0818622
ELK3_MA0759.2	ELK3	-0.18413	2.96299e-122	1.51409e-119	-0.0409178	0.0789129	0.0141638	0
Msx3_MA0709.1	MSX3	-0.18302	1.04299e-128	5.32968e-126	0	0.0261457	0.0281569	0.0203356
SATB1_MA1963.1	SATB1	-0.17818	1.45823e-136	7.45156e-134	-0.0395956	0.0763629	0.0274123	0.0593933
Nrf1_MA0506.2	NRF1	-0.17422	2.14606e-143	1.09664e-140	-0.0193578	0.149331	0.0268031	0.0774311
ONECUT1_MA0679.2	ONECUT1	-0.17046	6.65751e-148	3.40199e-145	-0.01894	0.0487029	0.0393369	0.03788
ZNF354A_MA1978.1	ZNF354A	-0.17026	1.36111e-151	6.95527e-149	-0.0189178	0.0729686	0.0392908	0.0378356
Foxn1_MA1684.1	FOXN1	-0.17017	9.91662e-134	5.06739e-131	-0.0378156	0.07293	0.02618	0.0378156
HOXA1_MA1495.1	HOXA1	-0.16945	4.19118e-109	2.14169e-106	-0.0188278	0.0242071	0	0.0376556
ONECUT2_MA0756.2	ONECUT2	-0.16738	4.48214e-110	2.29037e-107	0	0	0	0
IRF7_MA0772.1	IRF7	-0.16512	1.38978e-146	7.10178e-144	-0.0183467	0.0707657	0.0127015	0.0366933
MEF2A_MA0052.4	MEF2A	-0.1638	2.78432e-146	1.42279e-143	-0.0364	0.0702	0.0378	0.0546
FOSL1JUN_MA1129.1	FOSL1::JUN	-0.16309	4.58234e-122	2.34158e-119	0	0.0465971	0.0250908	0.0362422
MEF2D_MA0773.1	MEF2D	-0.16046	4.296e-139	2.19526e-136	-0.0356578	0.0458457	0.0246862	0.0534867
E2F3_MA0469.3	E2F3	-0.16032	5.22143e-89	2.66815e-86	-0.0178133	0	0.0123323	0
PAX3_MA0780.1	PAX3	-0.15736	4.43e-106	2.26373e-103	0	0	0.0242092	0.0174844
Arid3b_MA0601.1	ARID3B	-0.15643	1.29947e-135	6.64029e-133	0	0.0446943	0.0120331	0.0347622
E2F8_MA0865.2	E2F8	-0.15538	2.67633e-109	1.3676e-106	0	0	0	0
Arid3a_MA0151.1	ARID3A	-0.15491	2.42354e-164	1.23843e-161	-0.0344244	0.08852	0.0476646	0.0860611
FOSL2JUNB_MA1139.1	FOSL2::JUNB	-0.15488	1.39423e-120	7.12452e-118	0	0.0442514	0.0238277	0.0688356
ZNF384_MA1125.1	ZNF384	-0.15435	4.35998e-154	2.22795e-151	-0.01715	0.06615	0.0356192	0.05145
FOSBJUNB_MA1136.1	FOSB::JUNB	-0.15173	4.25799e-126	2.17583e-123	0	0.0433514	0.0233431	0.0337178
ATF7_MA0834.1	ATF7	-0.15147	2.00431e-116	1.0242e-113	0	0.0432771	0.0233031	0.03366
MEF2C_MA0497.1	MEF2C	-0.15092	8.39904e-149	4.29191e-146	-0.0335378	0.08624	0.0696554	0.0503067
PDX1_MA0132.2	PDX1	-0.15091	4.23147e-119	2.16228e-116	-0.0167678	0.0215586	0	0.0335356
LHX5_MA1519.1	LHX5	-0.15013	2.98886e-118	1.52731e-115	-0.0166811	0.0214471	0	0.0333622
HOXA5_MA0158.2	HOXA5	-0.14576	1.19309e-103	6.09669e-101	-0.0161956	0.0416457	0	0.0161956
ZFP57_MA1583.1	ZFP57	-0.14574	4.02213e-104	2.05531e-101	0	0.04164	0.0112108	0.0323867
CUX1_MA0754.2	CUX1	-0.1449	5.09156e-102	2.60179e-99	0	0	0	0
LIN54_MA0619.1	LIN54	-0.14401	2.33066e-138	1.19097e-135	0	0.0411457	0.0332331	0.0480033
DLX6_MA0882.1	DLX6	-0.14379	1.02855e-110	5.25589e-108	-0.0159767	0.0205414	0.0110608	0.0159767
POU4F1_MA0790.1	POU4F1	-0.14372	1.36555e-140	6.97796e-138	0	0.0821257	0.0442215	0.0319378
Foxq1_MA0040.1	FOXQ1	-0.14366	6.26118e-136	3.19946e-133	-0.0319244	0.0410457	0.0221015	0.0638489
Creb5_MA0840.1	CREB5	-0.14337	2.39733e-126	1.22504e-123	-0.01593	0.0614443	0.0220569	0.06372
EN1_MA0027.2	EN1	-0.14158	1.11394e-106	5.69223e-104	-0.0157311	0.0404514	0.0217815	0.0157311
NKX6-3_MA1530.1	NKX6-3	-0.1409	5.41652e-126	2.76784e-123	0	0.0603857	0.0325154	0.0313111
VENTX_MA0724.1	VENTX	-0.13919	2.96111e-111	1.51313e-108	0	0.0397686	0.0321208	0.0154656
IRF2_MA0051.1	IRF2	-0.13894	1.14178e-126	5.8345e-124	-0.0154378	0.0396971	0.0320631	0.0308756
Arid5a_MA0602.1	ARID5A	-0.13766	8.25644e-121	4.21904e-118	-0.0152956	0.0196657	0.0105892	0
FOSBJUN_MA1127.1	FOSB::JUN	-0.13736	4.55155e-118	2.32584e-115	0	0.0588686	0.0316985	0.0457867
JUNB_MA1140.2	JUNB	-0.13703	8.41059e-117	4.29781e-114	0	0.0587271	0.0210815	0.0456767
ETV4_MA0764.3	ETV4	-0.13391	3.03116e-113	1.54892e-110	-0.0446367	0.03826	0.0206015	0
IRF6_MA1509.1	IRF6	-0.13281	2.82681e-87	1.4445e-84	0	0.0189729	0.0102162	0.0147567
LMX1A_MA0702.2	LMX1A	-0.13262	1.64549e-109	8.40845e-107	-0.0147356	0.0378914	0	0.0147356
IRF9_MA0653.1	IRF9	-0.13177	8.51917e-128	4.3533e-125	-0.0292822	0.0188243	0.0202723	0.0292822
CTCF_MA0139.1	CTCF	-0.13047	5.70256e-153	2.91401e-150	-0.0579867	0.111831	0.0903254	0.13047
FOSL2JUND_MA1145.1	FOSL2::JUND	-0.13043	1.37128e-125	7.00724e-123	-0.0144922	0.0558986	0.0200662	0.0579689
ISL2_MA0914.1	ISL2	-0.12924	4.77827e-117	2.4417e-114	0	0.0369257	0.0198831	0.02872
JDP2_MA0656.1	JDP2	-0.12858	2.60831e-122	1.33285e-119	-0.0142867	0.0551057	0.0197815	0.0571467
PRRX2_MA0075.3	PRRX2	-0.12689	4.7347e-117	2.41943e-114	-0.0140989	0.0181271	0.00976077	0.0422967
MEIS1_MA1639.1	MEIS1	-0.12638	1.03155e-125	5.27122e-123	0	0.0541629	0.0291646	0.0561689
ETV5_MA0765.3	ETV5	-0.12498	1.48371e-108	7.58176e-106	-0.0277733	0.0357086	0.0288415	0
E2F7_MA0758.1	E2F7	-0.12473	9.30231e-116	4.75348e-113	-0.0138589	0	0.00959462	0.0138589
Bcl11B_MA1989.1	BCL11B	-0.1246	1.01892e-146	5.20668e-144	-0.0276889	0.0712	0.0766769	0.0830667
POU2F1SOX2_MA1962.1	POU2F1::SOX2	-0.12431	3.31242e-126	1.69265e-123	0	0.0355171	0.00956231	0.0138122
BACH2_MA1470.1	BACH2	-0.1239	4.30609e-112	2.20041e-109	0	0.0177	0	0.0275333
FOSL2JUN_MA1131.1	FOSL2::JUN	-0.1239	3.30609e-119	1.68941e-116	-0.0137667	0.0708	0.0285923	0.0688333
FOXC1_MA0032.2	FOXC1	-0.12344	3.65642e-135	1.86843e-132	-0.0137156	0.0352686	0.0284862	0.0548622
HES1_MA1099.2	HES1	-0.12243	7.98749e-108	4.08161e-105	0	0.06996	0.0376708	0.04081
IRF5_MA1420.1	IRF5	-0.12201	5.13302e-119	2.62297e-116	0	0.01743	0	0.04067
ATF3_MA0605.2	ATF3	-0.12164	3.51405e-112	1.79568e-109	-0.0135156	0.0521314	0.0187138	0.0270311
OVOL1_MA1544.1	OVOL1	-0.12092	4.11772e-77	2.10415e-74	0	0	0	0
SOX9_MA0077.1	SOX9	-0.11991	4.6488e-120	2.37554e-117	0	0.06852	0.0276715	0.03997
DMRTA2_MA1478.1	DMRTA2	-0.11968	3.56982e-115	1.82418e-112	-0.0132978	0.0341943	0.0184123	0.0132978
EGR3_MA0732.1	EGR3	-0.11914	5.87987e-128	3.00461e-125	-0.0264756	0.06808	0.0274938	0.0794267
FOXG1_MA0613.1	FOXG1	-0.11896	8.86062e-130	4.52778e-127	-0.0132178	0.0509829	0.0457538	0.0660889
Irf1_MA0050.3	IRF1	-0.11609	2.829e-142	1.44562e-139	-0.0257978	0.0497529	0.02679	0.0386967
ELK1_MA0028.2	ELK1	-0.11574	3.97243e-112	2.02991e-109	-0.02572	0.0330686	0.0178062	0
EN2_MA0642.2	EN2	-0.1155	2.36584e-100	1.20894e-97	0	0.0165	0.00888462	0.0128333
CTCFL_MA1102.2	CTCFL	-0.11432	6.97335e-141	3.56338e-138	-0.0381067	0.0816571	0.0615569	0.0889156
GATA6_MA1104.2	GATA6	-0.11384	9.95415e-126	5.08657e-123	0	0.0650514	0.0262708	0.0379467
OVOL2_MA1545.1	OVOL2	-0.11378	1.00763e-68	5.14899e-66	0	0	0	0
TRPS1_MA1970.1	TRPS1	-0.11093	3.421e-127	1.74813e-124	0	0.0633886	0.0255992	0.0369767
FOSJUN_MA1126.1	FOS::JUN	-0.11002	3.90181e-121	1.99382e-118	0	0.0314343	0.0338523	0.0366733
DMRTA1_MA1707.1	DMRTA1	-0.1098	1.87722e-109	9.59259e-107	-0.0122	0.0313714	0.0168923	0.0244
STAT1STAT2_MA0517.1	STAT1::STAT2	-0.10958	8.14779e-143	4.16352e-140	-0.0243511	0.0469629	0.0168585	0.0365267
MYBL2_MA0777.1	MYBL2	-0.10956	9.40773e-83	4.80735e-80	0	0	0	0
DBP_MA0639.1	DBP	-0.10889	7.02798e-97	3.5913e-94	0	0	0.00837615	0.0120989
FOXP1_MA0481.3	FOXP1	-0.10845	3.7104e-136	1.89601e-133	-0.01205	0.0464786	0.0500538	0.03615
NFIL3_MA0025.2	NFIL3	-0.10683	5.89754e-113	3.01364e-110	0	0.0457843	0.0164354	0.01187
FOS_MA1951.1	FOS	-0.10574	1.35295e-102	6.91357e-100	0	0.0453171	0.0244015	0.0469956
Alx1_MA0854.1	ALX1	-0.10564	4.94744e-103	2.52814e-100	0	0.0150914	0.0243785	0.0234756
ESX1_MA0644.2	ESX1	-0.1055	3.05947e-89	1.56339e-86	-0.0117222	0.0301429	0	0.0234444
Nfat5_MA0606.2	NFAT5	-0.10508	1.18816e-132	6.0715e-130	-0.0233511	0.0450343	0.0161662	0.0583778
LHX9_MA0701.2	LHX9	-0.10507	6.18953e-106	3.16285e-103	-0.0116744	0.03002	0.00808231	0.0350233
TEF_MA0843.1	TEF	-0.10475	2.2112e-90	1.12992e-87	0	0	0	0
Gata3_MA0037.4	GATA3	-0.1047	2.53392e-121	1.29483e-118	0	0.0747857	0.0241615	0.0349
SOX21_MA0866.1	SOX21	-0.1037	2.04486e-125	1.04492e-122	0	0.0296286	0.0159538	0.0230444
ZNF652_MA1657.1	ZNF652	-0.10312	3.47355e-116	1.77498e-113	-0.0229156	0.0294629	0.0158646	0.0229156
EGR2_MA0472.2	EGR2	-0.10266	5.94385e-121	3.03731e-118	-0.0228133	0.0586629	0.0236908	0.0456267
SHOX_MA0630.1	SHOX	-0.1024	1.72299e-98	8.80448e-96	0	0.0292571	0.00787692	0.0341333
ISX_MA0654.1	ISX	-0.1024	1.72299e-98	8.80448e-96	0	0.0292571	0.00787692	0.0341333
POU6F1_MA0628.1	POU6F1	-0.10098	5.407e-96	2.76298e-93	0	0	0.00776769	0.02244
FOXF2_MA0030.1	FOXF2	-0.10069	5.22212e-123	2.6685e-120	0	0.0431529	0.0387269	0.0335633
FOXA1_MA0148.4	FOXA1	-0.10063	4.7217e-121	2.41279e-118	-0.0111811	0.0431271	0.0387038	0.0447244
CTCF_MA1929.1	CTCF	-0.10016	2.73808e-141	1.39916e-138	-0.0333867	0.0715429	0.0462277	0.10016
FOSL1JUND_MA1143.1	FOSL1::JUND	-0.09999	2.84434e-104	1.45346e-101	-0.01111	0.0142843	0.0153831	0.07777
JUND_MA0492.1	JUND	-0.09992	6.77598e-118	3.46253e-115	-0.0111022	0.0570971	0.0153723	0.0555111
PRRX1_MA0716.1	PRRX1	-0.0996	1.08686e-99	5.55385e-97	0	0.0284571	0.00766154	0.0332
Stat2_MA1623.1	STAT2	-0.09816	5.0521e-142	2.58162e-139	-0.0218133	0.0560914	0.0377538	0.0436267
RUNX3_MA0684.2	RUNX3	-0.09761	1.17019e-118	5.97967e-116	-0.0108456	0.0418329	0.0375423	0.0433822
Foxj3_MA0851.1	FOXJ3	-0.09695	2.04152e-126	1.04322e-123	-0.0107722	0.0277	0.0372885	0.0430889
Alx4_MA0853.1	ALX4	-0.09598	4.29827e-90	2.19642e-87	0	0.0137114	0.0221492	0.0213289
IRF3_MA1418.1	IRF3	-0.09528	3.19186e-121	1.63104e-118	-0.0423467	0.0408343	0.0146585	0.03176
NFATC4_MA1525.2	NFATC4	-0.09466	6.94002e-111	3.54635e-108	-0.0105178	0.0270457	0.00728154	0.0315533
Runx1_MA0002.2	RUNX1	-0.09462	6.6989e-135	3.42314e-132	-0.0210267	0.0540686	0.0655062	0.0735933
FOXA2_MA0047.3	FOXA2	-0.09456	1.83881e-120	9.39632e-118	-0.0105067	0.0405257	0.0436431	0.0420267
SP2_MA0516.3	SP2	-0.09365	3.61744e-136	1.84851e-133	-0.0312167	0.0668929	0.0504269	0.0728389
Shox2_MA0720.1	SHOX2	-0.09329	3.81026e-103	1.94704e-100	0	0.0133271	0.0215285	0.0414622
SOX2_MA0143.4	SOX2	-0.09297	6.86447e-115	3.50774e-112	-0.01033	0.0398443	0.0286062	0.02066
KLF12_MA0742.2	KLF12	-0.0928	2.3739e-138	1.21306e-135	-0.0309333	0.0795429	0.0499692	0.0721778
FOXA3_MA1683.1	FOXA3	-0.09277	3.31536e-118	1.69415e-115	-0.0103078	0.0397586	0.0428169	0.0309233
Sox17_MA0078.2	SOX17	-0.09067	2.21827e-118	1.13354e-115	-0.0100744	0.0647643	0.0209238	0.0201489
Mecom_MA0029.1	MECOM	-0.09013	2.31881e-110	1.18491e-107	0	0.0386271	0.0277323	0.0300433
ATF2_MA1632.1	ATF2	-0.08992	1.89761e-118	9.69679e-116	-0.00999111	0.0513829	0.0345846	0.0499556
SOX12_MA1561.1	SOX12	-0.08981	6.49423e-98	3.31855e-95	-0.00997889	0.01283	0.0138169	0
MYBL1_MA0776.1	MYBL1	-0.08923	3.17615e-73	1.62301e-70	0	0	0	0.00991444
POU6F1_MA1549.1	POU6F1	-0.08799	1.00462e-101	5.13361e-99	0	0.01257	0.0135369	0.02933
CREB3L4_MA1475.1	CREB3L4	-0.08725	8.47811e-90	4.33231e-87	-0.00969444	0.0373929	0.00671154	0.0193889
Foxo3_MA0157.3	FOXO3	-0.0872	1.75873e-116	8.98711e-114	-0.00968889	0.0373714	0.0335385	0.0484444
Foxj2_MA0614.1	FOXJ2	-0.08671	3.19102e-103	1.63061e-100	0	0.0247743	0.00667	0.0385378
Isl1_MA1608.1	ISL1	-0.08401	6.16368e-97	3.14964e-94	0	0.0240029	0.0193869	0.0373378
FOXK2_MA1103.2	FOXK2	-0.08319	1.02998e-114	5.2632e-112	-0.00924333	0.0356529	0.0319962	0.0462167
JUNJUNB_MA1133.1	JUN::JUNB	-0.08285	2.43886e-100	1.24626e-97	-0.00920556	0.0355071	0.0127462	0.0276167
CTCF_MA1930.1	CTCF	-0.08243	1.01867e-127	5.2054e-125	-0.0183178	0.0588786	0.0443854	0.08243
ZNF410_MA0752.1	ZNF410	-0.08096	1.01029e-102	5.16258e-100	-0.0179911	0.0115657	0.0124554	0.00899556
Gmeb1_MA0615.1	GMEB1	-0.08086	3.19498e-58	1.63263e-55	0	0.0346543	0	0.00898444
Nfatc2_MA0152.2	NFATC2	-0.08072	2.24404e-118	1.1467e-115	-0.0179378	0.0461257	0.0124185	0.0269067
LHX6_MA0658.1	LHX6	-0.07986	1.02236e-87	5.22426e-85	0	0.0114086	0.00614308	0.0177467
NFATC3_MA0625.2	NFATC3	-0.0798	1.01542e-109	5.1888e-107	-0.0177333	0.0228	0.00613846	0.0443333
GATA2_MA0036.3	GATA2	-0.07922	5.82931e-105	2.97878e-102	0	0.0565857	0.0182815	0.0176044
SOX13_MA1120.1	SOX13	-0.07839	2.4157e-106	1.23442e-103	-0.00871	0.0447943	0.03618	0.01742
HNF1A_MA0046.2	HNF1A	-0.07833	6.41632e-108	3.27874e-105	0	0.03357	0.0301269	0.0174067
Nfatc1_MA0624.2	NFATC1	-0.07731	2.47516e-113	1.26481e-110	-0.00859	0.0441771	0.00594692	0.04295
GMEB2_MA0862.1	GMEB2	-0.07653	3.56994e-54	1.82424e-51	0	0	0	0.00850333
ZIC5_MA1584.1	ZIC5	-0.07513	9.37616e-112	4.79122e-109	-0.0166956	0.0536643	0.0115585	0.0584344
EGR1_MA0162.4	EGR1	-0.07463	6.96177e-116	3.55746e-113	-0.0165844	0.0426457	0.0287038	0.0497533
ETV3_MA0763.1	ETV3	-0.07432	7.5927e-97	3.87987e-94	-0.0247733	0.0212343	0.0285846	0
Stat6_MA0520.1	STAT6	-0.07383	2.56477e-112	1.3106e-109	-0.00820333	0.0316414	0.0227169	0.0410167
ELK1HOXA1_MA1931.1	ELK1::HOXA1	-0.07286	4.16869e-92	2.1302e-89	-0.0161911	0.0208171	0.0168138	0.00809556
TCF7_MA0769.2	TCF7	-0.07128	2.99922e-109	1.5326e-106	0	0.0305486	0.0164492	0.03168
Yy1_MA0095.3	YY1	-0.07114	2.50516e-111	1.28014e-108	-0.0158089	0.0203257	0.0218892	0.0237133
ZBTB32_MA1580.1	ZBTB32	-0.07053	9.90344e-107	5.06066e-104	0	0.0100757	0.0108508	0.0313467
Foxo1_MA0480.2	FOXO1	-0.0689	1.0183e-114	5.20351e-112	-0.0153111	0.0295286	0.0212	0.0459333
FOXO4_MA0848.1	FOXO4	-0.06884	9.51317e-95	4.86123e-92	-0.00764889	0.0295029	0.0211815	0.0229467
FOXO6_MA0849.1	FOXO6	-0.06884	9.51317e-95	4.86123e-92	-0.00764889	0.0295029	0.0211815	0.0229467
POU3F2_MA0787.1	POU3F2	-0.0682	6.75206e-107	3.4503e-104	0	0.0389714	0.0104923	0.00757778
POU2F1_MA0785.1	POU2F1	-0.06745	5.98148e-100	3.05654e-97	0	0.0289071	0.0207538	0.00749444
SOX4_MA0867.2	SOX4	-0.0672	7.53814e-112	3.85199e-109	-0.00746667	0.0384	0.0206769	0.0224
ZBTB7B_MA0694.1	ZBTB7B	-0.06672	8.15764e-83	4.16855e-80	-0.00741333	0.0190629	0	0.00741333
JUN_MA0488.1	JUN	-0.06653	7.01805e-103	3.58622e-100	-0.00739222	0.0475214	0.0102354	0.0295689
FOXK1_MA0852.2	FOXK1	-0.06499	7.61969e-99	3.89366e-96	-0.00722111	0.0278529	0.0249962	0.0216633
NFYA_MA0060.3	NFYA	-0.06412	4.07298e-99	2.08129e-96	-0.0142489	0.03664	0.0147969	0.0284978
PATZ1_MA1961.1	PATZ1	-0.06383	7.92897e-126	4.0517e-123	-0.0212767	0.06383	0.02455	0.0567378
NFYC_MA1644.1	NFYC	-0.06287	7.8547e-98	4.01375e-95	-0.0139711	0.0359257	0.0193446	0.0279422
ZNF8_MA1718.1	ZNF8	-0.06115	3.12236e-91	1.59553e-88	0	0.00873571	0.00940769	0.00679444
PBX1_MA0070.1	PBX1	-0.061	6.66724e-93	3.40696e-90	-0.00677778	0.0174286	0.00938462	0.0135556
MAZ_MA1522.1	MAZ	-0.06023	5.08137e-116	2.59658e-113	-0.0200767	0.06023	0.0277985	0.0468456
FOXN3_MA1489.1	FOXN3	-0.05898	2.67218e-62	1.36548e-59	0	0.0168514	0	0.00655333
TCF7L1_MA1421.1	TCF7L1	-0.05875	1.35419e-104	6.91991e-102	-0.0130556	0.0167857	0.0180769	0.0391667
TEAD3_MA0808.1	TEAD3	-0.05852	1.27244e-92	6.50217e-90	-0.0195067	0.02508	0.0225077	0.0390133
TCF7L2_MA0523.1	TCF7L2	-0.05791	1.57512e-103	8.04886e-101	0	0.0165457	0.0178185	0.0386067
ZBTB7C_MA0695.1	ZBTB7C	-0.05786	2.28203e-95	1.16612e-92	-0.00642889	0.0165314	0.00445077	0.0128578
GATA4_MA0482.2	GATA4	-0.05766	1.68747e-94	8.62297e-92	0	0.0411857	0.0133062	0.0320333
NKX2-3_MA0672.1	NKX2-3	-0.05684	3.33336e-93	1.70335e-90	0	0.01624	0.00874462	0.0189467
HNF1B_MA0153.2	HNF1B	-0.05653	2.78778e-90	1.42456e-87	0	0.0161514	0.0173938	0.0125622
GATA5_MA0766.2	GATA5	-0.05629	6.77798e-85	3.46355e-82	0	0.0321657	0.01299	0.0125089
FOXD1_MA0031.1	FOXD1	-0.05621	2.6764e-91	1.36764e-88	-0.00624556	0.02409	0.0172954	0.0187367
TFCP2_MA1968.1	TFCP2	-0.05609	6.72882e-62	3.43843e-59	-0.00623222	0.00801286	0	0.00623222
TEAD4_MA0809.2	TEAD4	-0.05506	2.50178e-103	1.27841e-100	-0.0183533	0.0157314	0.0254123	0.0305889
MAFF_MA0495.3	MAFF	-0.05296	1.84657e-94	9.43597e-92	-0.00588444	0.0151314	0.0244431	0.0176533
TEAD2_MA1121.1	TEAD2	-0.05275	8.81628e-98	4.50512e-95	-0.0175833	0.0150714	0.0202885	0.0351667
BCL6_MA0463.2	BCL6	-0.0527	5.99012e-93	3.06095e-90	-0.00585556	0.0150571	0.00810769	0.00585556
Sox11_MA0869.2	SOX11	-0.0525	8.29864e-109	4.24061e-106	-0.00583333	0.03	0.0121154	0.0175
SP1_MA0079.5	SP1	-0.0522	7.58758e-118	3.87725e-115	-0.0174	0.0447429	0.0160615	0.0406
PAX6_MA0069.1	PAX6	-0.05197	1.62744e-71	8.31622e-69	0	0.00742429	0.00799538	0.00577444
BCL6B_MA0731.1	BCL6B	-0.05146	6.79562e-89	3.47256e-86	-0.00571778	0.0220543	0.00395846	0.0114356
ATF4_MA0833.2	ATF4	-0.05048	4.6512e-85	2.37676e-82	-0.00560889	0.0288457	0.00388308	0.0112178
STAT1_MA0137.3	STAT1	-0.04964	5.9572e-96	3.04413e-93	-0.0165467	0.0212743	0.0114554	0.0330933
ZNF24_MA1124.1	ZNF24	-0.04786	4.10916e-92	2.09978e-89	0	0.0136743	0.0147262	0.0159533
POU2F2_MA0507.2	POU2F2	-0.04765	2.8886e-88	1.47607e-85	0	0.0272286	0.00366538	0.0105889
PAX3_MA1546.1	PAX3	-0.04738	7.23602e-63	3.69761e-60	0	0.00676857	0	0.00526444
ZNF148_MA1653.1	ZNF148	-0.04718	2.29012e-116	1.17025e-113	-0.0157267	0.04044	0.0254046	0.0419378
ZIC1_MA0696.1	ZIC1	-0.04661	1.96692e-88	1.0051e-85	-0.0103578	0.0399514	0.00717077	0.0258944
NR4A1_MA1112.2	NR4A1	-0.0464	1.30044e-93	6.64525e-91	-0.00515556	0.0265143	0.0107077	0.0309333
E2F6_MA0471.2	E2F6	-0.04544	6.51512e-101	3.32923e-98	-0.0252444	0.0194743	0.0209723	0.0201956
BHLHA15_MA0607.2	BHLHA15	-0.04483	6.83754e-62	3.49398e-59	0	0	0.00689692	0.0149433
CEBPG_MA1636.1	CEBPG	-0.04434	2.05917e-81	1.05224e-78	-0.00492667	0.0253371	0.00341077	0.01478
Stat5a_MA1624.1	STAT5A	-0.04374	8.08788e-90	4.13291e-87	-0.01458	0.0187457	0.0168231	0.02916
Prdm4_MA1647.2	PRDM4	-0.04368	3.30331e-81	1.68799e-78	-0.00970667	0.00624	0.01344	0.01456
NR4A2_MA0160.2	NR4A2	-0.04356	1.04977e-87	5.36432e-85	-0.00484	0.0186686	0.00670154	0.02904
GLIS2_MA0736.1	GLIS2	-0.04305	1.6349e-80	8.35434e-78	-0.00478333	0.0123	0.00662308	0.0191333
CREB1_MA0018.4	CREB1	-0.04303	2.17743e-92	1.11267e-89	-0.00478111	0.0245886	0.01986	0.0286867
GRHL1_MA0647.1	GRHL1	-0.04114	8.44696e-62	4.3164e-59	-0.00457111	0.00587714	0	0.0137133
NFYB_MA0502.2	NFYB	-0.04047	1.74441e-79	8.91394e-77	-0.01349	0.0231257	0.0124523	0.00449667
PRDM1_MA0508.3	PRDM1	-0.04035	1.57333e-101	8.03972e-99	-0.00896667	0.0230571	0.0124154	0.0179333
CREM_MA0609.2	CREM	-0.03933	9.92637e-68	5.07238e-65	-0.00437	0.0224743	0.00605077	0.00437
Ddit3Cebpa_MA0019.1	DDIT3::CEBPA	-0.03916	9.3149e-65	4.75991e-62	0	0	0.00602462	0.00870222
GLIS1_MA0735.1	GLIS1	-0.03776	2.42769e-56	1.24055e-53	-0.00419556	0.0107886	0.00290462	0.00419556
HSF2_MA0770.1	HSF2	-0.03691	1.3741e-76	7.02165e-74	0	0.0105457	0.00851769	0.00820222
HNF4G_MA0484.2	HNF4G	-0.03658	2.45693e-82	1.25549e-79	-0.00406444	0.0156771	0.00844154	0.0121933
ETS2_MA1484.1	ETS2	-0.03654	3.41353e-66	1.74431e-63	-0.01218	0.01044	0.00281077	0.00406
HNF4A_MA0114.4	HNF4A	-0.03578	4.98501e-77	2.54734e-74	-0.00397556	0.0153343	0.00825692	0.0119267
SP9_MA1564.1	SP9	-0.03565	2.53212e-103	1.29391e-100	-0.0118833	0.0305571	0.0137115	0.0237667
TEAD1_MA0090.3	TEAD1	-0.03564	3.89815e-83	1.99195e-80	-0.01188	0.0152743	0.0164492	0.0198
NFIX_MA1528.1	NFIX	-0.03562	3.1107e-78	1.58957e-75	-0.0158311	0.0254429	0.01096	0.0118733
ZNF454_MA1712.1	ZNF454	-0.03512	2.43798e-93	1.24581e-90	-0.00780444	0.0301029	0.0108062	0.0195111
RORC_MA1151.1	RORC	-0.03502	7.98874e-74	4.08225e-71	-0.00389111	0.0250143	0.00538769	0.0155644
HMBOX1_MA0895.1	HMBOX1	-0.03501	8.5194e-62	4.35341e-59	-0.00389	0.00500143	0.00807923	0.01167
HSF1_MA0486.2	HSF1	-0.03347	8.90684e-68	4.5514e-65	0	0.00956286	0.00772385	0.00743778
KLF7_MA1959.1	KLF7	-0.03309	4.59286e-96	2.34695e-93	-0.01103	0.0189086	0.0152723	0.03309
AhrArnt_MA0006.1	AHR::ARNT	-0.03198	9.37465e-66	4.79045e-63	0	0.00456857	0.00984	0.0142133
NFIA_MA0670.1	NFIA	-0.03157	5.11966e-71	2.61615e-68	-0.00701556	0.01804	0.00242846	0.0140311
PAX2_MA0067.2	PAX2	-0.03155	4.98589e-46	2.54779e-43	0	0.00450714	0.00242692	0.00701111
Stat5aStat5b_MA0519.1	STAT5A::STAT5B	-0.03145	2.38693e-83	1.21972e-80	-0.0139778	0.0179714	0.00725769	0.0139778
RORA_MA0072.1	RORA	-0.03142	8.31001e-63	4.24642e-60	0	0.00897714	0.00966769	0.0104733
OSR1_MA1542.1	OSR1	-0.0313	9.30442e-62	4.75456e-59	-0.00695556	0.00447143	0.00481538	0.00695556
Vdr_MA0693.3	VDR	-0.03099	1.59707e-70	8.16103e-68	-0.00688667	0.0177086	0.0119192	0.0241033
Atf1_MA0604.1	ATF1	-0.02983	1.36021e-38	6.95067e-36	-0.00331444	0.00852286	0	0.00662889
ELK1SREBF2_MA1933.1	ELK1::SREBF2	-0.02956	7.34048e-55	3.75099e-52	-0.00985333	0	0.00454769	0.00328444
Hnf1A_MA1991.1	HNF1A	-0.02844	7.52837e-68	3.847e-65	0	0.0121886	0.00218769	0.01896
Thap11_MA1573.2	THAP11	-0.0274	2.82354e-62	1.44283e-59	-0.00608889	0.00782857	0.00421538	0.00304444
STAT3_MA0144.2	STAT3	-0.0271	4.01679e-70	2.05258e-67	-0.00903333	0.0116143	0.00625385	0.0150556
SP4_MA0685.2	SP4	-0.02534	1.90102e-87	9.71421e-85	-0.00563111	0.02172	0.0136446	0.0197089
TFAP2A_MA0872.1	TFAP2A	-0.02473	2.56854e-61	1.31252e-58	-0.00824333	0.00353286	0.00190231	0.0109911
Stat5b_MA1625.1	STAT5B	-0.02466	1.40523e-69	7.18073e-67	-0.00822	0.0105686	0.00758769	0.0137
NFIC_MA1527.1	NFIC	-0.02386	1.7701e-61	9.04521e-59	-0.00795333	0.0170429	0.00550615	0.00795333
HSF4_MA0771.1	HSF4	-0.02359	1.57793e-52	8.06322e-50	0	0.00674	0.00362923	0.00524222
OTX1_MA0711.1	OTX1	-0.02287	2.23057e-46	1.13982e-43	0	0.00653429	0.00175923	0.00254111
SIX1_MA1118.1	SIX1	-0.02247	2.68413e-54	1.37159e-51	-0.00499333	0.00963	0.00172846	0.00249667
MLX_MA0663.1	MLX	-0.02084	5.06246e-26	2.58692e-23	-0.00231556	0.00297714	0	0
SRF_MA0083.3	SRF	-0.02029	3.81217e-32	1.94802e-29	-0.00225444	0.00579714	0.00156077	0
ZNF667_MA1984.1	ZNF667	-0.01957	2.8981e-57	1.48093e-54	0	0.00559143	0.00752692	0.00434889
MYB_MA0100.3	MYB	-0.01885	6.0985e-49	3.11633e-46	0	0.00807857	0.0029	0
ZNF669_MA1985.1	ZNF669	-0.01877	1.11425e-34	5.69382e-32	-0.00417111	0.00804429	0.00288769	0.00208556
ZNF281_MA1630.2	ZNF281	-0.0187	4.78025e-75	2.44271e-72	-0.00623333	0.0133571	0.00719231	0.0166222
RORB_MA1150.1	RORB	-0.01632	5.77722e-35	2.95216e-32	-0.00181333	0.00699429	0.00125538	0.00906667
ETS1_MA0098.3	ETS1	-0.01623	4.54352e-37	2.32174e-34	-0.00360667	0.00463714	0.00499385	0.00541
TFAP4_MA1570.1	TFAP4	-0.01619	1.71133e-35	8.7449e-33	-0.00179889	0.00462571	0.00249077	0.00359778
ZBTB26_MA1579.1	ZBTB26	-0.01613	9.8854e-56	5.05144e-53	0	0.0115214	0.00744462	0.00537667
RARA_MA0729.1	RARA	-0.01595	3.18088e-44	1.62543e-41	-0.00177222	0.00227857	0.00245385	0.00708889
VEZF1_MA1578.1	VEZF1	-0.01548	2.76589e-37	1.41337e-34	-0.00172	0.00442286	0.00119077	0.00516
MLXIPL_MA0664.1	MLXIPL	-0.01547	5.65844e-23	2.89146e-20	-0.00171889	0.00221	0.00238	0
PITX1_MA0682.2	PITX1	-0.01416	1.24335e-30	6.35352e-28	-0.00157333	0.00202286	0.00435692	0.00157333
ARNTHIF1A_MA0259.1	ARNT::HIF1A	-0.01274	7.79518e-11	3.98334e-08	0	0	0.00098	0
KLF10_MA1511.2	KLF10	-0.01254	1.086e-51	5.54946e-49	-0.00278667	0.00895714	0.00289385	0.0111467
NFICTLX1_MA0119.1	NFIC::TLX1	-0.01253	6.644e-42	3.39508e-39	-0.00417667	0.00716	0.00578308	0.00417667
JDP2_MA0655.1	JDP2	-0.0119	8.35514e-49	4.26948e-46	-0.00132222	0.0085	0.00640769	0.00793333
Prdm15_MA1616.1	PRDM15	-0.01184	4.6123e-38	2.35689e-35	-0.00131556	0.00507429	0.00182154	0.00526222
Wt1_MA1627.1	WT1	-0.01053	2.78308e-47	1.42215e-44	-0.00234	0.00752143	0.00567	0.00819
KLF13_MA0657.1	KLF13	-0.0103	3.2264e-29	1.64869e-26	-0.00228889	0.00735714	0.00316923	0.00343333
Arntl_MA0603.1	ARNTL	-0.00871	2.14128e-09	1.09419e-06	-0.000967778	0	0.00067	0
ZNF574_MA1982.1	ZNF574	-0.00844	1.46785e-26	7.50071e-24	-0.00187556	0.00482286	0.00324615	0.00562667
SP3_MA0746.2	SP3	-0.00843	5.48907e-38	2.80491e-35	-0.00187333	0.00722571	0.00324231	0.00562
Zfx_MA0146.2	ZFX	-0.00776	5.1276e-28	2.6202e-25	-0.00431111	0.00554286	0.00238769	0.00344889
ZNF341_MA1655.1	ZNF341	-0.00763	6.27118e-23	3.20457e-20	-0.000847778	0.00436	0.00293462	0.00508667
CREB3_MA0638.1	CREB3	-0.00706	4.65462e-12	2.37851e-09	-0.000784444	0.00302571	0.00108615	0.000784444
NFIX_MA0671.1	NFIX	-0.00705	3.20887e-18	1.63973e-15	-0.000783333	0.00503571	0.00162692	0.00235
NFIC_MA0161.2	NFIC	-0.00687	1.48001e-22	7.56285e-20	-0.00152667	0.00392571	0.00211385	0.00381667
MEIS1_MA0498.2	MEIS1	-0.00642	1.95534e-13	9.99179e-11	0	0.00183429	0.000987692	0.000713333
ZNF263_MA0528.2	ZNF263	-0.00609	3.28495e-30	1.67861e-27	-0.00203	0.00522	0.00374769	0.00338333
KLF16_MA0741.1	KLF16	-0.00565	3.49904e-29	1.78801e-26	-0.00188333	0.00484286	0.00217308	0.00439444
RFX7_MA1554.1	RFX7	-0.00559	5.02392e-19	2.56722e-16	0	0	0.00086	0.00186333
ZNF317_MA1593.1	ZNF317	-0.00555	1.74806e-14	8.93259e-12	-0.000616667	0.00237857	0.00256154	0.00246667
ZNF282_MA1154.1	ZNF282	-0.00534	5.77883e-13	2.95298e-10	-0.000593333	0.000762857	0.000821538	0.00237333
TFAP2A_MA0810.1	TFAP2A	-0.005	1.17246e-10	5.99127e-08	-0.00111111	0.00285714	0.00115385	0.00277778
MTF1_MA0863.1	MTF1	-0.00437	6.15475e-08	3.14508e-05	-0.000485556	0.00124857	0.00100846	0.00145667
MAXMYC_MA0059.1	MAX::MYC	-0.00432	2.1493e-07	0.000109829	0	0.000617143	0.00166154	0.00096
BACH2_MA1101.2	BACH2	-0.00429	1.40339e-10	7.17132e-08	-0.000476667	0.00245143	0.00264	0.00286
NFIB_MA1643.1	NFIB	-0.00092	7.15101e-05	0.0365417	-0.000408889	0.000788571	0.000283077	0.000408889
Rarg_MA0859.1	RARG	0.00263	1.1863e-05	0.00606199	0.000292222	-0.000375714	-0.000202308	-0.000584444
NFE2_MA0841.1	NFE2	0.00265	2.77432e-06	0.00141768	0	-0.00151429	-0.00122308	-0.00147222
BHLHE40_MA0464.2	BHLHE40	0.00346	4.80681e-07	0.000245628	0.000384444	0	-0.000266154	0
GRHL2_MA1105.2	GRHL2	0.00385	1.41939e-09	7.25308e-07	0.00128333	-0.0011	0	-0.000855556
ZNF740_MA0753.2	ZNF740	0.00411	2.84308e-16	1.45281e-13	0.000913333	-0.00234857	-0.000948462	-0.00228333
SP8_MA0747.1	SP8	0.00578	2.18726e-28	1.11769e-25	0.00192667	-0.00330286	-0.00133385	-0.00385333
NR3C2_MA0727.1	NR3C2	0.00625	1.6747e-15	8.55772e-13	0.000694444	-0.000892857	-0.000480769	0
CREB3L4_MA1474.1	CREB3L4	0.00629	1.69096e-14	8.64081e-12	0.00139778	0	0	-0.000698889
PLAG1_MA0163.1	PLAG1	0.00667	6.13664e-27	3.13582e-24	0.000741111	-0.00381143	-0.000513077	-0.00222333
MYCN_MA0104.4	MYCN	0.00695	2.07389e-10	1.05976e-07	0.000772222	0	-0.00106923	-0.000772222
ZBTB7A_MA0750.2	ZBTB7A	0.00751	3.16455e-18	1.61709e-15	0.00333778	-0.00321857	-0.00173308	-0.00250333
HEY1_MA0823.1	HEY1	0.0078	4.14629e-09	2.11875e-06	0.000866667	0	-0.0012	0
NR3C1_MA0113.3	NR3C1	0.00811	8.4963e-14	4.34161e-11	0.000901111	-0.00115857	-0.000623846	0
HNF4A_MA1494.1	HNF4A	0.00829	1.96865e-25	1.00598e-22	0.000921111	-0.00355286	0	-0.00184222
BHLHE41_MA0636.1	BHLHE41	0.00831	5.04518e-08	2.57809e-05	0.000923333	0	0	0
PLAGL2_MA1548.1	PLAGL2	0.0084	7.87759e-19	4.02545e-16	0	-0.0024	-0.000646154	-0.0028
ELF4_MA0641.1	ELF4	0.00913	2.69742e-17	1.37838e-14	0.00202889	-0.00130429	-0.00210692	0
FOSL1JUND_MA1142.1	FOSL1::JUND	0.00934	2.39906e-48	1.22592e-45	0.00103778	-0.00667143	-0.00502923	-0.00726444
CEBPA_MA0102.4	CEBPA	0.00964	1.8798e-21	9.60578e-19	0.00107111	-0.00413143	0	0
Nr1h3Rxra_MA0494.1	NR1H3::RXRA	0.01069	4.37114e-30	2.23365e-27	0.00356333	-0.00458143	-0.00164462	-0.00356333
FOSL2JUNB_MA1138.1	FOSL2::JUNB	0.01148	1.19629e-55	6.11304e-53	0.00127556	-0.0082	-0.00618154	-0.00892889
XBP1_MA0844.1	XBP1	0.01151	2.06424e-17	1.05483e-14	0.00127889	-0.00164429	0	0
NR2C2_MA1536.1	NR2C2	0.0116	1.19438e-27	6.10328e-25	0.00257778	-0.00165714	-0.000892308	-0.00128889
ELK4_MA0076.2	ELK4	0.01192	1.70676e-35	8.72154e-33	0.00264889	-0.00681143	-0.00275077	-0.00264889
KLF11_MA1512.1	KLF11	0.01215	4.51893e-54	2.30917e-51	0.00405	-0.0104143	-0.00280385	-0.00945
ZNF354C_MA0130.1	ZNF354C	0.01253	3.93131e-42	2.0089e-39	0.00139222	-0.00358	-0.00192769	-0.00417667
ZFP14_MA1972.1	ZFP14	0.01265	2.58546e-56	1.32117e-53	0.00702778	-0.00903571	-0.00389231	-0.00562222
FOSJUNB_MA1134.1	FOS::JUNB	0.01302	5.8209e-55	2.97448e-52	0.00144667	-0.0093	-0.00701077	-0.0101267
KLF3_MA1516.1	KLF3	0.01313	8.47766e-42	4.33208e-39	0.00583556	-0.00750286	-0.00303	-0.00583556
FOXJ2ELF1_MA1952.1	FOXJ2::ELF1	0.01329	2.07936e-49	1.06255e-46	0.00590667	-0.00759429	-0.00306692	-0.00443
INSM1_MA0155.1	INSM1	0.01357	4.5554e-42	2.32781e-39	0.00452333	-0.00387714	-0.00208769	-0.00603111
ZNF76_MA1716.1	ZNF76	0.01359	7.59064e-41	3.87882e-38	0.00604	-0.00388286	-0.00313615	-0.00604
FOSL2JUND_MA1144.1	FOSL2::JUND	0.01384	4.75162e-52	2.42808e-49	0.00153778	-0.00988571	-0.00745231	-0.00922667
JUND_MA0491.2	JUND	0.01414	1.3994e-59	7.15093e-57	0.00314222	-0.01212	-0.00761385	-0.00942667
PRDM9_MA1723.1	PRDM9	0.01416	1.74996e-71	8.9423e-69	0.00786667	-0.00809143	-0.00326769	-0.00944
Zic1Zic2_MA1628.1	ZIC1::ZIC2	0.01417	3.92223e-54	2.00426e-51	0.00629778	-0.00607286	-0.00327	-0.00157444
ZBTB12_MA1649.1	ZBTB12	0.01419	6.28184e-44	3.21002e-41	0.00157667	-0.00810857	-0.00109154	-0.00630667
RBPJ_MA1116.1	RBPJ	0.01435	1.10538e-54	5.64849e-52	0.00797222	-0.0041	-0.00220769	-0.00478333
TFAP4ETV1_MA1966.1	TFAP4::ETV1	0.01449	2.76559e-47	1.41322e-44	0.00483	-0.00621	-0.00445846	-0.00644
ELF2_MA1483.2	ELF2	0.01464	5.70343e-35	2.91445e-32	0.00650667	-0.00209143	-0.00225231	-0.00325333
SMAD5_MA1557.1	SMAD5	0.01525	9.31682e-21	4.7609e-18	0.00169444	-0.00217857	0	-0.00169444
GLIS3_MA0737.1	GLIS3	0.01539	1.28742e-36	6.57872e-34	0.00171	-0.00659571	-0.00118385	0
FOSL1JUNB_MA1137.1	FOSL1::JUNB	0.01558	3.23582e-64	1.6535e-61	0.00173111	-0.0111286	-0.00838923	-0.0103867
RELB_MA1117.1	RELB	0.01586	6.21095e-41	3.1738e-38	0.00881111	-0.00453143	-0.00122	-0.00176222
RORA_MA0071.1	RORA	0.01612	3.62056e-43	1.85011e-40	0.00179111	-0.00460571	-0.00248	-0.00179111
ZSCAN29_MA1602.1	ZSCAN29	0.01648	2.79099e-29	1.4262e-26	0.00183111	-0.00470857	-0.00126769	-0.00183111
FOSBJUNB_MA1135.1	FOSB::JUNB	0.01825	1.83465e-67	9.37506e-65	0.00202778	-0.0130357	-0.00982692	-0.0141944
ZNF707_MA1715.1	ZNF707	0.01838	5.69593e-57	2.91062e-54	0.00408444	-0.0131286	0	-0.00408444
JUNJUNB_MA1132.1	JUN::JUNB	0.01877	8.57329e-65	4.38095e-62	0.00417111	-0.0134071	-0.0101069	-0.0125133
MNT_MA0825.1	MNT	0.01882	6.20447e-31	3.17048e-28	0.00418222	0	-0.00289538	0
FOSL2JUN_MA1130.1	FOSL2::JUN	0.01904	5.81098e-65	2.96941e-62	0.00211556	-0.01632	-0.0102523	-0.0148089
SREBF2_MA0828.2	SREBF2	0.01993	5.7672e-27	2.94704e-24	0.00221444	-0.00284714	0	0
ZNF274_MA1592.1	ZNF274	0.02006	4.21722e-59	2.155e-56	0.00222889	-0.00859714	-0.00308615	-0.0111444
Nr2F6_MA0728.1	NR2F6	0.02055	1.23473e-53	6.30947e-51	0.00228333	-0.00293571	0	-0.00685
BACH1_MA1633.2	BACH1	0.0209	8.22629e-82	4.20363e-79	0.00464444	-0.0179143	-0.0112538	-0.0162556
FOS_MA0476.1	FOS	0.02093	1.11209e-77	5.68278e-75	0.00697667	-0.01794	-0.01127	-0.0139533
ZNF189_MA1725.1	ZNF189	0.02095	4.03704e-60	2.06293e-57	0.00232778	-0.00598571	-0.00161154	-0.00698333
HIC2_MA0738.1	HIC2	0.02102	3.95672e-57	2.02188e-54	0.00934222	-0.00900857	-0.00646769	-0.00934222
JUNB_MA0490.2	JUNB	0.0212	3.32342e-76	1.69827e-73	0.00471111	-0.0181714	-0.0114154	-0.0141333
Zic3_MA0697.2	ZIC3	0.02121	6.017e-75	3.07469e-72	0.00942667	-0.01515	-0.00815769	-0.00942667
RXRB_MA1555.1	RXRB	0.02172	5.70432e-45	2.91491e-42	0.00241333	-0.00310286	-0.00167077	-0.00482667
FOSJUN_MA0099.3	FOS::JUN	0.0218	6.23443e-75	3.18579e-72	0.00242222	-0.0155714	-0.0117385	-0.0145333
Smad4_MA1153.1	SMAD4	0.02185	3.45627e-50	1.76615e-47	0.00485556	0	0	-0.00242778
RARB_MA1552.1	RARB	0.02192	1.6688e-42	8.52757e-40	0.00487111	-0.00313143	-0.00168615	-0.00243556
MYC_MA0147.3	MYC	0.022	3.69607e-50	1.88869e-47	0.00244444	0	-0.00507692	-0.00733333
ETV6_MA0645.1	ETV6	0.02211	2.15006e-55	1.09868e-52	0.00982667	-0.00947571	-0.00680308	-0.00737
Rarb_MA0858.1	RARB	0.02213	4.08218e-60	2.08599e-57	0.00245889	-0.00948429	-0.00510692	-0.00737667
TFEB_MA0692.1	TFEB	0.02215	1.62808e-50	8.31949e-48	0.00492222	-0.00632857	-0.00340769	-0.00246111
RARG_MA1553.1	RARG	0.02289	4.01987e-44	2.05415e-41	0.00254333	-0.00327	-0.00176077	-0.00254333
NR2F2_MA1111.1	NR2F2	0.02293	3.96298e-62	2.02508e-59	0.00254778	-0.00982714	-0.00352769	-0.00764333
MAX_MA0058.3	MAX	0.02312	1.68719e-39	8.62154e-37	0.00256889	0	-0.00355692	-0.00256889
SMAD3_MA0795.1	SMAD3	0.02316	1.73838e-40	8.88312e-38	0	-0.00330857	0	-0.00257333
TWIST1_MA1123.2	TWIST1	0.02318	2.23065e-66	1.13986e-63	0.00515111	-0.00993429	-0.00178308	-0.00772667
MITF_MA0620.3	MITF	0.0233	1.903e-38	9.72433e-36	0	-0.00665714	-0.00358462	-0.00258889
TFE3_MA0831.3	TFE3	0.02333	1.69273e-40	8.64985e-38	0.00259222	-0.00666571	-0.00358923	0
FOXO1ELK3_MA1955.1	FOXO1::ELK3	0.02354	1.12275e-64	5.73725e-62	0.00784667	-0.0100886	-0.00362154	-0.00784667
NR6A1_MA1541.1	NR6A1	0.02356	3.1341e-63	1.60153e-60	0.00261778	-0.00336571	-0.00181231	-0.00261778
PAX9_MA0781.1	PAX9	0.02381	3.05251e-42	1.55983e-39	0.00264556	-0.00680286	-0.00549462	-0.00529111
KLF5_MA0599.1	KLF5	0.02383	2.97624e-88	1.52086e-85	0.0105911	-0.0170214	-0.00916538	-0.0185344
Ar_MA0007.3	AR	0.02516	9.90829e-48	5.06314e-45	0	-0.00359429	-0.00387077	-0.00279556
ZNF143_MA0088.2	ZNF143	0.02572	1.88059e-63	9.60981e-61	0.00571556	-0.00367429	-0.00395692	-0.00857333
Mlxip_MA0622.1	MLXIP	0.02575	2.58992e-49	1.32345e-46	0.00572222	0	-0.00396154	-0.00286111
FOSL1JUN_MA1128.1	FOSL1::JUN	0.02609	8.3134e-90	4.24815e-87	0.00289889	-0.0223629	-0.0160554	-0.0202922
Prdm5_MA1999.1	PRDM5	0.02613	5.42163e-76	2.77045e-73	0.00871	-0.0111986	-0.00402	-0.00290333
NR2C1_MA1535.1	NR2C1	0.02618	6.89715e-66	3.52444e-63	0.00581778	-0.01122	-0.00201385	-0.00581778
FOSJUND_MA1141.1	FOS::JUND	0.02623	2.48919e-87	1.27198e-84	0.00582889	-0.0224829	-0.0161415	-0.0204011
Arnt_MA0004.1	ARNT	0.02651	4.8163e-55	2.46113e-52	0.00589111	0	-0.00407846	-0.00294556
RREB1_MA0073.1	RREB1	0.02685	1.87923e-86	9.60287e-84	0.00596667	-0.00767143	-0.00619615	-0.0119333
Nr1H2_MA1996.1	NR1H2	0.02707	2.24916e-74	1.14932e-71	0.00601556	-0.0116014	-0.00208231	-0.00601556
ZNF768_MA1731.1	ZNF768	0.0273	7.33039e-83	3.74583e-80	0.0091	-0.0156	-0.0021	-0.0182
Twist2_MA0633.2	TWIST2	0.0278	1.71248e-70	8.75077e-68	0.00617778	-0.0158857	-0.00427692	-0.0123556
Rarg_MA0860.1	RARG	0.02815	4.69628e-68	2.3998e-65	0.00625556	-0.0120643	-0.00433077	-0.00938333
FOSL1_MA0477.2	FOSL1	0.02827	3.09656e-86	1.58234e-83	0.00628222	-0.0242314	-0.0173969	-0.0219878
NR2F1_MA1538.1	NR2F1	0.02859	1.64412e-54	8.40145e-52	0.00317667	-0.00816857	-0.00219923	-0.00317667
KLF2_MA1515.1	KLF2	0.02862	4.56342e-90	2.33191e-87	0.01272	-0.0163543	-0.00660462	-0.02226
HES7_MA0822.1	HES7	0.02904	1.30221e-43	6.65429e-41	0	-0.00829714	0	0
FOXO1ELF1_MA1953.1	FOXO1::ELF1	0.02914	2.61831e-80	1.33796e-77	0.00971333	-0.0166514	-0.00448308	-0.00971333
Tcf12_MA0521.2	TCF12	0.02943	1.47086e-69	7.51609e-67	0.00327	-0.0168171	-0.00452769	-0.00981
Bhlha15_MA1472.2	BHLHA15	0.0298	4.59363e-69	2.34734e-66	0.00331111	-0.0170286	-0.00458462	-0.00993333
REST_MA0138.2	REST	0.03007	1.15199e-80	5.88667e-78	0.0100233	-0.00429571	-0.00925231	-0.0100233
KLF1_MA0493.2	KLF1	0.03022	2.31332e-98	1.18211e-95	0.0100733	-0.0172686	-0.0116231	-0.0235044
ERFSREBF2_MA1939.1	ERF::SREBF2	0.03044	5.53481e-54	2.82829e-51	0.00676444	-0.00434857	0	-0.00338222
ZBTB6_MA1581.1	ZBTB6	0.03166	2.18969e-77	1.11893e-74	0.00703556	-0.0135686	-0.00730615	-0.0105533
NR4A2RXRA_MA1147.1	NR4A2::RXRA	0.03195	2.48282e-56	1.26872e-53	0.00355	-0.00456429	-0.00491538	0
ZNF324_MA1977.1	ZNF324	0.03245	1.53483e-85	7.84298e-83	0.00721111	-0.00927143	-0.00998462	-0.0144222
ZNF449_MA1656.1	ZNF449	0.03359	1.27566e-83	6.51862e-81	0.00373222	-0.0143957	-0.00258385	-0.0111967
RFX5_MA0510.2	RFX5	0.03363	1.91863e-61	9.8042e-59	0.00373667	-0.00480429	-0.00517385	-0.00373667
SMAD2_MA1964.1	SMAD2	0.03368	2.68765e-75	1.37339e-72	0.00748444	-0.00481143	-0.00259077	-0.0149689
NR1H2RXRA_MA0115.1	NR1H2::RXRA	0.03394	2.78367e-80	1.42246e-77	0.00754222	-0.00969714	0	-0.0150844
MZF1_MA0056.2	MZF1	0.03404	1.84671e-66	9.43669e-64	0.00756444	-0.00486286	0	-0.00756444
HES6_MA1493.1	HES6	0.03426	1.01019e-53	5.16207e-51	0.00380667	-0.00489429	-0.00263538	0
MAFGNFE2L1_MA0089.2	MAFG::NFE2L1	0.03466	5.80041e-91	2.96401e-88	0.00770222	-0.0247571	-0.0159969	-0.0269578
BATF3_MA0835.2	BATF3	0.03507	1.13843e-100	5.81738e-98	0.01169	-0.03006	-0.0215815	-0.0272767
Jun_MA0489.2	JUN	0.03522	6.66739e-97	3.40704e-94	0.00782667	-0.0301886	-0.0216738	-0.0273933
CLOCK_MA0819.2	CLOCK	0.03548	3.08727e-62	1.57759e-59	0.00394222	0	-0.00545846	0
MAF_MA1520.1	MAF	0.03622	2.41079e-77	1.23191e-74	0.00804889	-0.0103486	-0.00557231	-0.00804889
ERFFOXO1_MA1936.1	ERF::FOXO1	0.03634	4.7548e-91	2.4297e-88	0.0121133	-0.0155743	-0.00559077	-0.0121133
Hic1_MA0739.1	HIC1	0.03639	7.01864e-77	3.58653e-74	0.00808667	-0.0155957	-0.00559846	-0.01213
GLI3_MA1491.2	GLI3	0.03662	2.46959e-73	1.26196e-70	0.00406889	-0.0104629	-0.00281692	-0.00813778
MAFNFE2_MA0501.1	MAF::NFE2	0.03744	4.0834e-91	2.08662e-88	0.00832	-0.0267429	-0.01728	-0.02912
RARARXRA_MA0159.1	RARA::RXRA	0.03853	2.11748e-79	1.08203e-76	0.00856222	-0.0165129	-0.00889154	-0.00856222
Zfp335_MA2002.1	ZFP335	0.03866	9.45798e-95	4.83303e-92	0.0128867	-0.0165686	-0.00297385	-0.0128867
ZBTB18_MA0698.1	ZBTB18	0.03887	2.08557e-87	1.06573e-84	0.00863778	-0.0166586	-0.00897	-0.0172756
ETV5FOXO1_MA1947.1	ETV5::FOXO1	0.03898	5.23566e-90	2.67542e-87	0.0173244	-0.0167057	-0.00599692	-0.0173244
Rxra_MA0512.2	RXRA	0.03937	3.6924e-89	1.88682e-86	0.00437444	-0.0112486	-0.00302846	-0.0131233
FOSL2_MA0478.1	FOSL2	0.03982	2.89079e-105	1.47719e-102	0.0132733	-0.0341314	-0.0245046	-0.0265467
FOXO1ELK1_MA1954.1	FOXO1::ELK1	0.04018	1.51903e-99	7.76224e-97	0.0133933	-0.01722	-0.00927231	-0.0178578
ZKSCAN1_MA1585.1	ZKSCAN1	0.0403	5.86204e-69	2.9955e-66	0.00895556	-0.00575714	0	-0.00447778
MAFA_MA1521.1	MAFA	0.04097	1.2003e-75	6.13353e-73	0.00910444	-0.0117057	-0.00630308	-0.00910444
ZNF416_MA1979.1	ZNF416	0.04104	6.22603e-91	3.1815e-88	0.01368	-0.0117257	-0.00947077	-0.01824
Zic2_MA1629.1	ZIC2	0.04151	8.37792e-102	4.28112e-99	0.0138367	-0.02965	-0.0127723	-0.00922444
RARA_MA0730.1	RARA	0.04176	3.93356e-86	2.01005e-83	0.00464	-0.0178971	-0.00963692	-0.00928
KLF4_MA0039.4	KLF4	0.04193	5.25762e-111	2.68664e-108	0.0186356	-0.02396	-0.0129015	-0.0326122
NR2C2_MA0504.1	NR2C2	0.04277	7.44954e-101	3.80671e-98	0.00475222	-0.02444	-0.00987	-0.0142567
PPARD_MA1550.1	PPARD	0.04318	1.44814e-92	7.4e-90	0.00479778	-0.0123371	-0.00332154	-0.0143933
TFAP4_MA0691.1	TFAP4	0.04331	3.28213e-78	1.67717e-75	0.00481222	-0.0185614	-0.00999462	-0.0144367
Tfcp2l1_MA0145.2	TFCP2L1	0.04357	7.25091e-92	3.70522e-89	0.0145233	-0.0186729	-0.00670308	-0.0193644
RFX2_MA0600.2	RFX2	0.04394	5.46906e-69	2.79469e-66	0.00488222	-0.0125543	-0.00676	-0.00488222
NR2F6_MA1539.1	NR2F6	0.04406	1.39617e-70	7.13443e-68	0.00489556	-0.00629429	-0.00338923	0
RXRB_MA0855.1	RXRB	0.04407	6.72226e-91	3.43507e-88	0.00489667	-0.0125914	-0.00339	-0.01469
PPARARXRA_MA1148.1	PPARA::RXRA	0.04408	1.97757e-85	1.01054e-82	0.00489778	-0.00629714	-0.00678154	-0.0195911
RFX3_MA0798.3	RFX3	0.04662	6.11416e-74	3.12434e-71	0.00518	-0.01332	-0.0107585	-0.01036
ESRRA_MA0592.3	ESRRA	0.04677	1.3638e-87	6.96902e-85	0.0103933	-0.00668143	-0.00359769	-0.00519667
Nr5A2_MA0505.2	NR5A2	0.04739	5.20418e-94	2.65934e-91	0.00526556	-0.01354	0	-0.0105311
CREB3L1_MA0839.1	CREB3L1	0.04752	2.16926e-69	1.10849e-66	0.01056	-0.0135771	0	0
NR2F1_MA0017.2	NR2F1	0.0479	8.21125e-92	4.19595e-89	0.0106444	-0.0205286	-0.0110538	-0.00532222
NR1D2_MA1532.2	NR1D2	0.04888	2.8937e-93	1.47868e-90	0.00543111	-0.0139657	-0.01128	-0.00543111
CEBPD_MA0836.2	CEBPD	0.04915	7.808e-82	3.98989e-79	0.00546111	-0.0210643	0	0
THAP1_MA0597.2	THAP1	0.04918	3.32151e-106	1.69729e-103	0.0218578	-0.0140514	-0.0226985	-0.0327867
RFX1_MA0509.3	RFX1	0.0493	4.35358e-78	2.22468e-75	0.00547778	-0.0140857	-0.0113769	-0.0109556
NR1D1_MA1531.1	NR1D1	0.05131	1.32505e-89	6.77101e-87	0.00570111	-0.00733	-0.00789385	0
EOMES_MA0800.1	EOMES	0.0517	1.86338e-92	9.52187e-90	0.0114889	-0.00738571	0	-0.00574444
THRB_MA1574.1	THRB	0.05177	3.09564e-99	1.58187e-96	0.00575222	-0.0147914	-0.00796462	-0.0115044
TCF12_MA1648.1	TCF12	0.05208	1.36049e-100	6.9521e-98	0.0115733	-0.02976	-0.00801231	-0.01736
Nr2f6_MA0677.1	NR2F6	0.05211	1.52681e-96	7.802e-94	0.00579	-0.0223329	-0.00400846	-0.01737
Atf3_MA1988.1	ATF3	0.05233	1.23088e-117	6.2898e-115	0.0116289	-0.0448543	-0.0322031	-0.0407011
KLF6_MA1517.1	KLF6	0.05295	5.31922e-110	2.71812e-107	0.01765	-0.0378214	-0.0162923	-0.0294167
THRB_MA1576.1	THRB	0.0533	1.12589e-104	5.7533e-102	0.0118444	-0.00761429	-0.0082	-0.0236889
TP53_MA0106.3	TP53	0.05412	1.99e-82	1.01689e-79	0.00601333	-0.00773143	-0.00832615	-0.0120267
ZNF784_MA1717.1	ZNF784	0.05422	4.79707e-75	2.4513e-72	0.0120489	-0.0154914	-0.00417077	-0.00602444
TFAP2A_MA0003.4	TFAP2A	0.05423	1.31491e-105	6.71919e-103	0.0120511	-0.00774714	-0.0125146	-0.0180767
THRA_MA1969.1	THRA	0.05545	2.24179e-108	1.14555e-105	0.0184833	-0.0237643	-0.0127962	-0.0246444
ATF6_MA1466.1	ATF6	0.05554	8.84808e-82	4.52137e-79	0.0123422	-0.00793429	-0.00427231	0
Plagl1_MA1615.1	PLAGL1	0.05632	5.52613e-110	2.82385e-107	0.0125156	-0.0241371	-0.00433231	-0.0312889
MXI1_MA1108.2	MXI1	0.05644	4.1456e-103	2.1184e-100	0	-0.00806286	-0.0130246	-0.0125422
ZNF692_MA1986.1	ZNF692	0.05696	1.31615e-96	6.72553e-94	0.0126578	-0.0244114	-0.00438154	-0.0189867
RELA_MA0107.1	RELA	0.0572	2.92369e-93	1.49401e-90	0.0381333	-0.00817143	-0.0132	-0.0127111
TBX2_MA0688.1	TBX2	0.05769	1.672e-92	8.54392e-90	0.01923	-0.00824143	0	-0.00641
NR2F1_MA1537.1	NR2F1	0.05853	7.6116e-107	3.88953e-104	0.00650333	-0.0167229	-0.00900462	-0.01951
PPARG_MA0066.1	PPARG	0.06195	2.21634e-100	1.13255e-97	0.00688333	-0.02655	-0.00953077	-0.0137667
PpargRxra_MA0065.2	PPARG::RXRA	0.06227	6.73422e-120	3.44119e-117	0.00691889	-0.0266871	-0.01437	-0.0345944
REL_MA0101.1	REL	0.06343	3.8943e-101	1.98999e-98	0.0281911	-0.00906143	-0.00975846	-0.00704778
PKNOX1_MA0782.2	PKNOX1	0.06407	5.18399e-113	2.64902e-110	0.0142378	-0.0366114	-0.0246423	-0.0213567
ZKSCAN5_MA1652.1	ZKSCAN5	0.06451	7.88039e-125	4.02688e-122	0.0358389	-0.0368629	-0.0148869	-0.0215033
MSANTD3_MA1523.1	MSANTD3	0.06456	7.16467e-106	3.66115e-103	0	-0.0276686	-0.00496615	-0.02152
Nr1H4_MA1110.2	NR1H4	0.06517	5.05123e-113	2.58118e-110	0.0144822	-0.02793	-0.00501308	-0.0217233
THRB_MA1575.1	THRB	0.06754	2.34127e-91	1.19639e-88	0.00750444	-0.0192971	0	-0.0150089
MEIS2_MA0774.1	MEIS2	0.0677	1.89725e-110	9.69495e-108	0.0150444	-0.0386857	-0.0156231	-0.00752222
Nfe2l2_MA0150.2	NFE2L2	0.07108	3.18182e-118	1.62591e-115	0.0236933	-0.0609257	-0.0218708	-0.0552844
Bach1Mafk_MA0591.1	BACH1::MAFK	0.07111	6.59581e-123	3.37046e-120	0.0316044	-0.0507929	-0.02188	-0.0553078
ESR1_MA0112.3	ESR1	0.07188	9.73292e-100	4.97352e-97	0.00798667	-0.0102686	-0.0165877	-0.0159733
KLF9_MA1107.2	KLF9	0.07234	2.41448e-137	1.2338e-134	0.0401889	-0.0310029	-0.0166938	-0.0401889
TCF3_MA0522.3	TCF3	0.07318	7.43024e-114	3.79685e-111	0.00813111	-0.0313629	-0.0112585	-0.0162622
MAFK_MA0496.3	MAFK	0.07415	2.75253e-128	1.40654e-125	0.0247167	-0.0529643	-0.0342231	-0.0576722
Mafg_MA0659.3	MAFG	0.07594	1.69123e-124	8.64219e-122	0.0337511	-0.0433943	-0.0350492	-0.0506267
EHF_MA0598.3	EHF	0.0764	1.51618e-128	7.74768e-126	0.0594222	-0.0436571	-0.0176308	-0.0509333
ELF1_MA0473.3	ELF1	0.07772	3.35922e-130	1.71656e-127	0.0431778	-0.0444114	-0.0179354	-0.0518133
TGIF1_MA0796.1	TGIF1	0.07832	2.43897e-105	1.24631e-102	0.00870222	-0.0335657	0	-0.0174044
TGIF2_MA0797.1	TGIF2	0.079	1.44868e-105	7.40275e-103	0.00877778	-0.0338571	-0.00607692	-0.0175556
SREBF2_MA0596.1	SREBF2	0.07971	3.85008e-106	1.96739e-103	0.00885667	-0.0113871	-0.00613154	-0.0177133
GABPA_MA0062.3	GABPA	0.08019	8.4433e-131	4.31453e-128	0.04455	-0.0458229	-0.0185054	-0.05346
ETV1_MA0761.2	ETV1	0.08147	1.88618e-129	9.63838e-127	0.0452611	-0.0581929	-0.0250677	-0.0543133
USF1_MA0093.3	USF1	0.08153	2.8606e-108	1.46177e-105	0.00905889	-0.0349414	-0.0125431	-0.00905889
MEIS3_MA0775.1	MEIS3	0.08171	6.67078e-115	3.40877e-112	0.0181578	-0.0350186	-0.0188562	-0.00907889
PBX3_MA1114.1	PBX3	0.08311	5.03843e-121	2.57464e-118	0.00923444	-0.0474914	-0.0255723	-0.0277033
ELF3_MA0640.2	ELF3	0.08505	1.47404e-134	7.53234e-132	0.0378	-0.0486	-0.0196269	-0.0567
SREBF1_MA0829.2	SREBF1	0.0873	8.80441e-106	4.49905e-103	0.0097	-0.0249429	0	0
SREBF1_MA0595.1	SREBF1	0.09144	2.71712e-120	1.38845e-117	0.02032	-0.0261257	-0.0211015	-0.02032
TBX15_MA0803.1	TBX15	0.09361	1.39572e-118	7.13213e-116	0.0208022	-0.0133729	-0.00720077	0
MGA_MA0801.1	MGA	0.10157	2.14228e-123	1.09471e-120	0.0225711	-0.01451	-0.0156262	-0.0112856
CEBPG_MA0838.1	CEBPG	0.10223	9.14037e-84	4.67073e-81	0	-0.0146043	0	0
CEBPB_MA0466.3	CEBPB	0.10485	9.18956e-71	4.69587e-68	0	-0.0299571	0	0
TCF4_MA0830.2	TCF4	0.11469	9.73556e-137	4.97487e-134	0.0127433	-0.0491529	-0.00882231	-0.0509733
NFKB1_MA0105.4	NFKB1	0.11603	1.16725e-105	5.96465e-103	0.0386767	-0.0165757	0	0
SNAI1_MA1558.1	SNAI1	0.14247	2.01605e-143	1.0302e-140	0.01583	-0.0610586	0	-0.03166
SNAI3_MA1559.1	SNAI3	0.14712	7.56798e-146	3.86724e-143	0.0326933	-0.0420343	0	-0.04904
NFKB2_MA0778.1	NFKB2	0.15597	3.34587e-124	1.70974e-121	0.05199	-0.0222814	-0.0119977	0
SNAI2_MA0745.2	SNAI2	0.1672	8.05308e-145	4.11512e-142	0.0185778	-0.0716571	0	-0.0557333
ZEB1_MA0103.3	ZEB1	0.17303	3.52328e-158	1.8004e-155	0.0384511	-0.0741557	0	-0.0384511
